# Plant stem cell organization and differentiation at single-cell resolution

**DOI:** 10.1101/2020.08.25.267427

**Authors:** James W. Satterlee, Josh Strable, Michael J. Scanlon

## Abstract

Plants maintain populations of pluripotent stem cells in shoot apical meristems (SAMs), which continuously produce new aboveground organs. We used single-cell RNA sequencing to achieve an unbiased characterization of the transcriptional landscape of the maize shoot stem-cell niche and its differentiating cellular descendants. Stem cells housed in the SAM tip are engaged in genome integrity maintenance and exhibit a low rate of cell division, consistent with their contributions to germline and somatic cell fates. Surprisingly, we find no evidence for a canonical stem cell organizing center subtending these cells. In addition, we use trajectory inference to trace the gene expression changes that accompany cell differentiation. These data provide a valuable scaffold on which to better dissect the genetic control of plant shoot morphogenesis.

---

Unlike animals where organogenesis is typically completed in juvenile stages, plants initiate new organs throughout the lifespan via the persistence of pluripotent stem-cell populations long after embryogenesis. These stem cells are housed within the shoot apical meristem (SAM), which gives rise to all of the above ground organs of the plant (*1*). Canonical descriptions of SAM organization in flowering plants include a stem-cell niche within the central zone at the SAM tip, subtended by the stem-cell organizing center, and a peripheral zone surrounding the SAM flank that provides initial cells for organogenesis. The mechanisms that underlie stem-cell niche organization and maintenance, and how cells attain differentiated fates remain fundamental questions in plant development.

Class I *KNOTTED-LIKE HOMEOBOX* (*KNOX*) genes broadly promote indeterminate cell identity in vascular plants (*2*); *KNOX* downregulation is a marker of cell differentiation and comprises an initial step in lateral organ identity acquisition at the SAM periphery. In Arabidopsis, stem-cell homeostasis is achieved via a negative feedback loop wherein the activity of the stem-cell-organizing transcription factor WUSCHEL (WUS) is repressed by binding of the small secreted peptide CLAVATA3 (CLV3) to the CLAVATA1 (CLV1) receptor (*3*). The canonical CLV-WUS signaling pathway and other receptor-ligand signaling complexes regulating WUS-mediated control of shoot meristem size are identified across the flowering plants (*3*).

In order to better understand the spatial organization of the SAM and the process of cell differentiation during plant development, we took a single-cell transcriptomic approach to achieve an unbiased sampling of cell types from the maize (*Zea mays spp. mays*) SAM and seedling shoot apex unimpeded by prior histological assumptions. Improved protocols for the isolation of living plant stem cells enabled this first, to our knowledge, single-cell transcriptomic analysis of a vegetative shoot meristem in any plant. Two zones of cell identity are identified within the maize SAM: (1) a slowly-dividing stem-cell domain at the SAM tip expressing genes with functions in genome integrity, and (2) a subtending population of cells undergoing transit-amplifying divisions. Surprisingly, although the CLV-WUS stem-cell homeostatic pathway is well described in a diverse array of angiosperm SAMs and in the inflorescence and floral meristems of maize (*3*), we do not find evidence for a stem-cell organizing center expressing *WUS* in the maize SAM (*4*). In addition, we use trajectory inference to identify dynamic gene expression patterns correlated with cell differentiation and ultimate cell fate in the seedling shoot. We find that during both early and later stages of seedling shoot ontogeny, a similar set of genes is deployed to mediate the transition from indeterminate to determinate cell fate during plant development.
