## Supplemental Table 1 for "Plant stem cell organization and differentiation at single-cell resolution"

### Sheet: Table S1
Table S1: Genes used for cell cycle regression
S-phase markers
Gene ID	Maize annotation	Arabidopsis classical name	Arabidopsis annotation	Rice annotation
GRMZM2G412503			Histone superfamily protein	Core histone H2A/H2B/H3/H4 domain containing protein, putative, expressed
GRMZM2G101268
GRMZM2G327474
GRMZM2G098714	replication protein A1	ATRPA70B,RPA70B	RPA70-kDa subunit B	RPA1B - Putative single-stranded DNA binding complex subunit 1, expressed
AC212565.3_FG001	Histone H4		Histone superfamily protein	Core histone H2A/H2B/H3/H4 domain containing protein, putative, expressed
GRMZM2G005310	DNA (cytosine-5)-methyltransferase 3 (EC 2.1.1.37)(Chromomethylase 3)(DNA methyltransferase 105)	CMT3	chromomethylase 3	expressed protein
GRMZM2G038827
GRMZM2G417089			transcription factor jumonji (jmjC) domain-containing protein	jmjC domain containing protein, expressed
GRMZM2G376957	Histone H3.2		Histone superfamily protein	histone H3, putative, expressed
AC196961.2_FG003	Histone H4		Histone superfamily protein	Core histone H2A/H2B/H3/H4 domain containing protein, putative, expressed
GRMZM2G060163	ribonucleoside-diphosphate reductase small chain	ATTSO2,TSO2	Ferritin/ribonucleotide reductase-like family protein	ribonucleoside-diphosphate reductase small chain, putative, expressed
GRMZM2G179005	Histone H3.2		Histone superfamily protein	histone H3, putative, expressed
GRMZM2G056231	hypothetical protein LOC100273753	HTA11	histone H2A 11	Core histone H2A/H2B/H3/H4 domain containing protein, putative, expressed
GRMZM2G447984	Histone H3.2		Histone superfamily protein	histone H3, putative, expressed
GRMZM2G355773	Histone H3.2		Histone superfamily protein	histone H3, putative, expressed
GRMZM2G109448	Histone H2A	HTA12	histone H2A 12	Core histone H2A/H2B/H3/H4 domain containing protein, putative, expressed
GRMZM2G475899	Histone H3.2		Histone superfamily protein	histone H3, putative, expressed
GRMZM2G125648	nucleosome/chromatin assembly factor D	HMGB6	high-mobility group box 6	HMG1/2, putative, expressed
GRMZM2G349651	Histone H4		Histone superfamily protein	Core histone H2A/H2B/H3/H4 domain containing protein, putative, expressed
GRMZM2G401581	Histone H3.2		Histone superfamily protein	histone H3, putative, expressed
GRMZM2G057852	Histone H2B.3	H2B,HTB9	Histone superfamily protein	Core histone H2A/H2B/H3/H4 domain containing protein, putative, expressed
GRMZM2G306258				#N/A
GRMZM2G304575	hypothetical protein LOC100192792	H2B,HTB9	Histone superfamily protein	Core histone H2A/H2B/H3/H4 domain containing protein, putative, expressed
GRMZM5G864735	Histone H3.2		Histone superfamily protein	histone H3, putative, expressed
G2/M-phase markers
GRMZM2G432900
GRMZM2G008773	lysM domain containing protein		peptidoglycan-binding LysM domain-containing protein	lysM domain containing protein, putative, expressed
GRMZM2G066103
GRMZM2G060150
GRMZM2G089819	brassinosteroid LRR receptor kinase	IMK2	inflorescence meristem receptor-like kinase 2	inactive receptor kinase At2g26730 precursor, putative, expressed
GRMZM2G130625	hypothetical protein LOC100217098			expressed protein
AC226243.1_FG003
GRMZM2G041183
GRMZM2G172758	hypothetical protein LOC100274862			expressed protein
GRMZM2G142609	hypothetical protein LOC100304387			expressed protein
GRMZM2G076034			Transducin/WD40 repeat-like superfamily protein	WD domain, G-beta repeat domain containing protein, expressed
GRMZM2G448701				expressed protein
AC217560.3_FG001
GRMZM2G568478				expressed protein
GRMZM2G023051	hypothetical protein LOC100384146			expressed protein
AC234164.1_FG004			GRAS family transcription factor	DELLA protein SLR1, putative, expressed
GRMZM2G111912	hypothetical protein LOC100277514			expressed protein
GRMZM2G050268	hypothetical protein LOC100384832		Tetratricopeptide repeat (TPR)-like superfamily protein	tetratricopeptide repeat domain containing protein, expressed
GRMZM2G108819				expressed protein
GRMZM2G177596	hypothetical protein LOC100191331			expressed protein
GRMZM2G047572	hypothetical protein LOC100275865		Family of unknown function (DUF566)	expressed protein
GRMZM2G381086	carbohydrate binding protein		Concanavalin A-like lectin protein kinase family protein	lectin protein kinase family protein, putative, expressed
AC204007.3_FG008
GRMZM2G017643	hypothetical protein LOC100384004
GRMZM2G157616	ATP binding protein		ATP binding microtubule motor family protein	kinesin motor domain containing protein, putative, expressed
GRMZM2G064852	Putative uncharacterized protein		C2 calcium/lipid-binding plant phosphoribosyltransferase family protein	anthranilate phosphoribosyltransferase, putative, expressed
GRMZM2G146240	hypothetical protein LOC100276553			expressed protein
GRMZM2G037012	hypothetical protein LOC100194384
GRMZM2G176270	hypothetical protein LOC100193417		DHHC-type zinc finger family protein	zinc finger family protein, putative, expressed
GRMZM2G159953	Putative uncharacterized protein		Concanavalin A-like lectin protein kinase family protein	expressed protein
GRMZM2G149809	thaumatin-like protein 1 (LOC100284753), mRNA		Pathogenesis-related thaumatin superfamily protein	thaumatin-like protein 1 precursor, putative, expressed
GRMZM2G145950	hypothetical protein LOC100275906			expressed protein
GRMZM2G173534	hypothetical protein LOC100193144	ATICE1,ICE1,SCRM	basic helix-loop-helix (bHLH) DNA-binding superfamily protein	inducer of CBF expression 2, putative, expressed
GRMZM2G478876			Protein kinase superfamily protein	protein kinase, putative, expressed
GRMZM2G005715	hypothetical protein LOC100277515			expressed protein
GRMZM2G101872		AtENODL9,ENODL9	early nodulin-like protein 9	plastocyanin-like domain containing protein, putative, expressed
GRMZM2G065423	hypothetical protein LOC100279236	ATROPGEF7,ROPGEF7	RHO guanyl-nucleotide exchange factor 7	ATROPGEF7/ROPGEF7, putative, expressed
GRMZM2G026558				ulp1 protease family, C-terminal catalytic domain containing protein, expressed
GRMZM2G143469	LOC100285714	OHP2	one-helix protein 2	high light inducible protein, putative, expressed
GRMZM2G100473	hypothetical protein LOC100277631 (LOC100277631), mRNA		TPX2 (targeting protein for Xklp2) protein family	targeting protein-related, putative, expressed
GRMZM2G335111	glucan endo-1,3-beta-glucosidase, acidic isoform		O-Glycosyl hydrolases family 17 protein	glycosyl hydrolases family 17, putative, expressed
GRMZM2G113196	hypothetical protein LOC100277912			expressed protein
GRMZM2G000825	hypothetical protein LOC100273725		Tetratricopeptide repeat (TPR)-like superfamily protein	tetratricopeptide repeat domain containing protein, expressed
GRMZM2G149093	hypothetical protein LOC100272592		alpha/beta-Hydrolases superfamily protein	lipase, putative, expressed
GRMZM2G081521	hypothetical protein LOC100272796			expressed protein
GRMZM2G091168	hypothetical protein LOC100193871	XRI,XRI1	x-ray induced transcript 1	expressed protein
GRMZM2G089517	hypothetical protein LOC100304364	OSD1,UVI4-LIKE	UV-B-insensitive 4-like	expressed protein
GRMZM2G091543	hypothetical protein LOC100279890		TPX2 (targeting protein for Xklp2) protein family	targeting protein-related, putative, expressed
GRMZM2G154904		TPX2	targeting protein for XKLP2	targeting protein-related, putative, expressed
GRMZM2G446999
GRMZM2G127656	hypothetical protein LOC100273932		Zinc-finger domain of monoamine-oxidase A repressor R1	expressed protein
GRMZM2G376282	hypothetical protein LOC100278398			expressed protein
GRMZM2G496319	Putative uncharacterized protein
GRMZM6G317966			Protein of unknown function (DUF761)	fiber expressed protein, putative, expressed
GRMZM2G172945	hypothetical protein LOC100383663			expressed protein
GRMZM2G028007	hypothetical protein LOC100303804			expressed protein
GRMZM2G150408	hypothetical protein LOC100277070			expressed protein
GRMZM2G029314	hypothetical protein LOC100383269			expressed protein
GRMZM2G113626				expressed protein
GRMZM2G012970	hypothetical protein LOC100277584		Plant protein of unknown function (DUF827)	expressed protein
GRMZM2G459820				expressed protein
GRMZM2G416677	hypothetical protein LOC100272391		Plant protein of unknown function (DUF936)	expressed protein
GRMZM2G061287	hypothetical protein LOC100272768	CYCB2;4	CYCLIN B2;4	cyclin, putative, expressed
GRMZM2G397509
GRMZM2G133716	hypothetical protein LOC100381618	ATPS1,PS1	forkhead-associated (FHA) domain-containing protein	FHA domain containing protein, putative, expressed
GRMZM2G015886	hypothetical protein LOC100216739	ATCSLD5,CSLD5,SOS6	cellulose synthase-like D5	CSLD4 - cellulose synthase-like family D, expressed
GRMZM2G176651	hypothetical protein LOC100383537		Leucine-rich repeat (LRR) family protein	receptor-like protein kinase precursor, putative, expressed
GRMZM2G131525	syntaxin-related protein KNOLLE	ATSYP111,KN,SYP111	syntaxin of plants 111	syntaxin-related protein, putative, expressed
GRMZM2G400223			Di-glucose binding protein with Kinesin motor domain	kinesin motor domain containing protein, putative, expressed
GRMZM2G051153		EIF4B1	eukaryotic translation initiation factor 4B1	expressed protein
GRMZM5G811731			Tetratricopeptide repeat (TPR)-like superfamily protein	chloroplast unusual positioning protein, putative, expressed
GRMZM5G821639	hypothetical protein LOC100193750	FZR3	FIZZY-related 3	WD repeat-containing protein, putative, expressed
GRMZM2G325783	hypothetical protein LOC100383389	TPX2	targeting protein for XKLP2	targeting protein-related, putative, expressed
GRMZM2G432050	hypothetical protein LOC100278361			expressed protein
GRMZM2G465208				ulp1 protease family, C-terminal catalytic domain containing protein, expressed
GRMZM2G434425
GRMZM2G178005	hypothetical protein LOC100277137			expressed protein
GRMZM2G134957	electron transporter/ thiol-disulfide exchange intermediate
GRMZM2G161263	hypothetical protein LOC100278773			expressed protein
GRMZM2G109159	hypothetical protein LOC100191247		Reticulon family protein	reticulon domain containing protein, putative, expressed
GRMZM2G034647	cyclin1			cyclin, putative, expressed
GRMZM2G000254	hypothetical protein LOC100216645			caltractin, putative, expressed
GRMZM2G109480	hypothetical protein LOC100192994			B3 DNA binding domain containing protein, expressed
GRMZM2G170152	hypothetical protein LOC100383689			expressed protein
GRMZM2G125308	hypothetical protein LOC100216921		Protein kinase superfamily protein	BRASSINOSTEROID INSENSITIVE 1-associated receptor kinase 1 precursor, putative, expressed
GRMZM2G138886	cyclin B2	CYCB2;3	Cyclin B2;3	cyclin, putative, expressed
GRMZM2G124409	transcriptional regulatory protein algP
GRMZM2G002280	hypothetical protein LOC100191204		zinc finger (C3HC4-type RING finger) family protein	zinc finger, C3HC4 type domain containing protein, expressed
GRMZM2G157252				expressed protein
GRMZM2G062084	hypothetical protein LOC100273492 (LOC100273492), mRNA		P-loop containing nucleoside triphosphate hydrolases superfamily protein	kinesin motor domain containing protein, putative, expressed
GRMZM2G107737				expressed protein
GRMZM2G437859	solute carrier family 23 member 2		Xanthine/uracil permease family protein	nucleobase-ascorbate transporter, putative, expressed
GRMZM2G002147	hypothetical protein LOC100193332		ARM repeat superfamily protein	expressed protein
GRMZM2G158526	centromeric histone H3		Histone superfamily protein	histone H3, putative, expressed
GRMZM2G464011	hypothetical protein LOC100381321
GRMZM2G145879	hypothetical protein LOC100273893	AT;CDCKD;3,CAK2AT,CDKD1;3	cyclin-dependent kinase D1;3	cyclin-dependent kinase D-1, putative, expressed
GRMZM5G819523	hypothetical protein LOC100216614		Glutaredoxin family protein	glutaredoxin, putative, expressed
GRMZM2G138943	hypothetical protein LOC100193415		Excinuclease ABC, C subunit, N-terminal	GIY-YIG catalytic domain containing protein, putative, expressed
GRMZM2G096281
GRMZM2G172043			Glycosyl hydrolase family protein	periplasmic beta-glucosidase precursor, putative, expressed
GRMZM2G067298	hypothetical protein LOC100274729
GRMZM2G039113	tangled1	ATN,ATTAN	cyclin family	microtubule-binding protein TANGLED1, putative, expressed
GRMZM2G166082				expressed protein
GRMZM2G335978	hypothetical protein LOC100193625		Eukaryotic aspartyl protease family protein	eukaryotic aspartyl protease domain containing protein, expressed
GRMZM2G100478		ATSYP111,KN,SYP111	syntaxin of plants 111	syntaxin-related protein, putative, expressed
GRMZM2G136219	hypothetical protein LOC100278444		ATP binding microtubule motor family protein	kinesin motor domain containing protein, putative, expressed
GRMZM2G057690			Chalcone-flavanone isomerase family protein	expressed protein
GRMZM6G778611			Sec14p-like phosphatidylinositol transfer family protein	patellin-5, putative, expressed
GRMZM2G099981	hypothetical protein LOC100273528		Leucine-rich repeat (LRR) family protein	receptor-like protein kinase precursor, putative, expressed
GRMZM2G098828		ANP2,MAPKKK2,NP2	NPK1-related protein kinase 2	STE_MEKK_ste11_MAP3K.2 - STE kinases include homologs to sterile 7, sterile 11 and sterile 20 from yeast, expressed
GRMZM2G301194	hypothetical protein LOC100381510	ATKP1,KP1	kinesin-like protein 1	kinesin-4, putative, expressed
GRMZM2G036619				expressed protein
GRMZM2G005619	LOC542345	CYC1BAT,CYCB1;2	Cyclin family protein	cyclin, putative, expressed
GRMZM2G167649	hypothetical protein LOC100274631
GRMZM2G032209	CDT1a protein	ATCDT1B,CDT1,CDT1B	homolog of yeast CDT1 B homolog of yeast CDT1 B	CDT1B - Putative DNA replication initiation protein, expressed
GRMZM2G124179			Haloacid dehalogenase-like hydrolase (HAD) superfamily protein	NLI interacting factor-like phosphatase, putative, expressed
GRMZM2G101390				expressed protein
GRMZM2G020974	shugoshin-1		Shugoshin C terminus	shugoshin-1, putative, expressed
GRMZM2G470307	Putative uncharacterized protein	ATMYB3R-1,ATMYB3R1,MYB3R-1,MYB3R1,PC-MYB1	Homeodomain-like protein	MYB family transcription factor, putative, expressed
GRMZM2G131554	hypothetical protein LOC100279886		Kinase interacting (KIP1-like) family protein	KIP1, putative, expressed
GRMZM2G102322	hypothetical protein LOC100193817	PDCB5	plasmodesmata callose-binding protein 5	X8 domain containing protein, expressed
GRMZM2G017536	Putative uncharacterized protein			expressed protein
GRMZM2G073003	cyclin IaZm (LOC100283561), mRNA	CYC1BAT,CYCB1;2	Cyclin family protein	cyclin, putative, expressed
GRMZM2G176047	hypothetical protein LOC100279416		Di-glucose binding protein with Kinesin motor domain	kinesin motor domain containing protein, putative, expressed
GRMZM2G073671	cyclin3	CYCB2;3	Cyclin B2;3	cyclin, putative, expressed
GRMZM2G472060	pectate lyase 12		Pectin lyase-like superfamily protein	pectate lyase precursor, putative, expressed
GRMZM5G824920	glucan endo-1,3-beta-glucosidase 3		O-Glycosyl hydrolases family 17 protein	glucan endo-1,3-beta-glucosidase precursor, putative, expressed
GRMZM2G480480			binding;calmodulin binding	IQ calmodulin-binding motif family protein, expressed
GRMZM2G456000	LOC100281102		ERD (early-responsive to dehydration stress) family protein	early-responsive to dehydration protein-related, putative, expressed
GRMZM2G046676	charged multivesicular body protein 2a	VPS2.2	SNF7 family protein	SNF7 domain containing protein, putative, expressed
GRMZM2G113652	hypothetical protein LOC100383902		P-loop containing nucleoside triphosphate hydrolases superfamily protein	kinesin motor domain containing protein, putative, expressed
GRMZM2G136838	Kinesin heavy chain Fragment	ATNACK1,HIK,NACK1	ATP binding microtubule motor family protein	kinesin motor domain containing protein, expressed
GRMZM2G115825				expressed protein
GRMZM2G012413	hypothetical protein LOC100191296		Regulator of Vps4 activity in the MVB pathway protein	DUF292 domain containing protein, expressed
GRMZM2G047143	Mitotic spindle checkpoint protein MAD2	MAD2	DNA-binding HORMA family protein	mitotic spindle checkpoint protein MAD2, putative, expressed
GRMZM2G034828	Kinesin heavy chain Fragment		Kinesin motor family protein	Kinesin motor domain domain containing protein, expressed
GRMZM2G160569	hypothetical protein LOC100274042		Pectinacetylesterase family protein	pectinacetylesterase domain containing protein, expressed
GRMZM2G132116	hypothetical protein LOC100191291
GRMZM2G083475	hypothetical protein LOC100193748		P-loop containing nucleoside triphosphate hydrolases superfamily protein	kinesin motor domain containing protein, putative, expressed
GRMZM2G075701	hypothetical protein LOC100192647	CVP1,FRL1,SMT2	sterol methyltransferase 2	C-methyltransferase, putative, expressed
GRMZM2G176465	hypothetical protein LOC100382032 (LOC100382032), mRNA		Plant calmodulin-binding protein-related	expressed protein
GRMZM2G033649			SEC14 cytosolic factor family protein / phosphoglyceride transfer family protein	patellin protein, putative, expressed
GRMZM2G008309	fiber expressed protein		Protein of unknown function (DUF761)	fiber expressed protein, putative, expressed
GRMZM2G114861	Kinesin-1	ATK5	kinesin 5	kinesin motor domain containing protein, putative, expressed
AC208110.2_FG006				expressed protein
GRMZM2G080588	serine/threonine-protein kinase Eg2-like	AtAUR1,AUR1	ataurora1	CAMK_CAMK_like_Aur_like.1 - CAMK includes calcium/calmodulin depedent protein kinases, expressed
GRMZM2G055089	hypothetical protein LOC100279958
GRMZM5G892879	calmodulin binding protein	iqd8	IQ-domain 8	IQ calmodulin-binding motif domain containing protein, expressed
GRMZM2G007057	hypothetical protein LOC100192735	UBC19	ubiquitin-conjugating enzyme19	ubiquitin-conjugating enzyme, putative, expressed
GRMZM5G817395	kinesin-4		P-loop containing nucleoside triphosphate hydrolases superfamily protein	kinesin motor domain containing protein, putative, expressed
GRMZM2G150984	hypothetical protein LOC100280432		P-loop containing nucleoside triphosphate hydrolases superfamily protein	kinesin motor domain containing protein, putative, expressed
GRMZM2G138632	hypothetical protein LOC100193981			expressed protein
GRMZM2G070255	hypothetical protein LOC100382175			expressed protein
GRMZM2G091511	hypothetical protein LOC100193037	ATSNAP33,ATSNAP33B,SNAP33,SNP33	soluble N-ethylmaleimide-sensitive factor adaptor protein 33	SNARE domain containing protein, putative, expressed
GRMZM2G002830	ubiquitin-conjugating enzyme X	UBC19	ubiquitin-conjugating enzyme19	ubiquitin-conjugating enzyme, putative, expressed
GRMZM2G010306	hypothetical protein LOC100191459	DRP5A	Dynamin related protein 5A	dynamin family protein, putative, expressed
GRMZM2G099295	LOC100191323 (umc2562), mRNA	ATPGIP1,PGIP1	polygalacturonase inhibiting protein 1	polygalacturonase inhibitor 1 precursor, putative, expressed
GRMZM2G310115	hypothetical protein LOC100216987	CYC1BAT,CYCB1;2	Cyclin family protein	cyclin, putative, expressed
GRMZM2G060253	hypothetical protein LOC100277069		HMG (high mobility group) box protein	HMG1/2, putative, expressed
GRMZM2G063192	cell division cycle protein 20	CDC20.1	Transducin family protein / WD-40 repeat family protein	WD repeat-containing protein, putative, expressed
GRMZM2G111324	hypothetical protein LOC100191471		O-Glycosyl hydrolases family 17 protein	glucan endo-1,3-beta-glucosidase precursor, putative, expressed
GRMZM2G412441	Putative uncharacterized protein		Protein of unknown function (DUF 3339)	expressed protein
GRMZM2G030284	hypothetical protein LOC100191450	ATMAP65-3,MAP65-3,PLE	Microtubule associated protein (MAP65/ASE1) family protein	microtubule associated protein, putative, expressed
GRMZM2G120085	hypothetical protein LOC100279250		Subtilase family protein	OsSub60 - Putative Subtilisin homologue, expressed
GRMZM2G138840	hypothetical protein LOC100277503		Transducin/WD40 repeat-like superfamily protein	expressed protein
GRMZM2G469380	hypothetical protein LOC100275372		hydroxyproline-rich glycoprotein family protein	stress responsive protein, putative, expressed
GRMZM2G162333	Pectinesterase (EC 3.1.1.11)		Pectin lyase-like superfamily protein	pectinesterase, putative, expressed
GRMZM2G107689	serine/threonine-protein kinase 12	AtAUR3,AUR3	ataurora3	CAMK_CAMK_like_Aur_like.2 - CAMK includes calcium/calmodulin depedent protein kinases, expressed
GRMZM2G314898	LOC100283536		HXXXD-type acyl-transferase family protein	transferase family protein, putative, expressed
GRMZM2G022253	Putative uncharacterized protein
GRMZM2G143791	hypothetical protein LOC100279409
GRMZM2G073401	LOC100286239	CPN10	chaperonin 10	chaperonin, putative, expressed
GRMZM2G019586	hypothetical protein LOC100191649			expressed protein
GRMZM2G327260	hypothetical protein LOC100278078			expressed protein
GRMZM2G045808	microtubule-associated protein RP/EB family member 3	ATEB1C,ATEB1H1,EB1C	end binding protein 1C	ATEB1A-like microtubule associated protein, putative, expressed
GRMZM2G180870	glycosyl hydrolases family 16 protein	XTH9	xyloglucan endotransglucosylase/hydrolase 9	glycosyl hydrolases family 16 protein, protein, expressed
GRMZM2G076049	hypothetical protein LOC100192969	ATGH9B1,CEL1,GH9B1	glycosyl hydrolase 9B1	endoglucanase, putative, expressed
GRMZM2G176217	rop6 protein
GRMZM2G155525
GRMZM2G087101
GRMZM2G176307	cytosolic glyceroldehyde-3-phosphate dehydrogenase GAPC4	GAPC-2,GAPC2	glyceraldehyde-3-phosphate dehydrogenase C2	glyceraldehyde-3-phosphate dehydrogenase, putative, expressed
GRMZM2G068193	hypothetical protein LOC100279288	CDKB2;2	cyclin-dependent kinase B2;2	cyclin-dependent kinase B2-1, putative, expressed
GRMZM2G153924	hypothetical protein LOC100194137	ATUBC22,UBC22	ubiquitin-conjugating enzyme 22	ubiquitin-conjugating enzyme, putative, expressed
