## Supplemental Table 3 for "Plant stem cell organization and differentiation at single-cell resolution"

### Sheet: Table S3
Table S3: Gene Ontology (GO) term enrichment for differentially expressed genes in each SAM + P2 cluster.
Differentially expressed genes (see Supplementary Table 1, p. adj < 0.05) were analyzed for GO Term enrichment using AgriGo v2.
Meristem 2
GO term	Ontology	Description	Number in input list	Number in BG/Ref	p-value	FDR	-log10(FDR)
GO:0009408	P	response to heat	6	163	3.7e-08	6e-05	4.22185
GO:0009266	P	response to temperature stimulus	7	464	8.9e-07	0.00073	3.13668
GO:0010411	P	xyloglucan metabolic process	2	7	4.6e-05	0.025	1.60206
GO:0042542	P	response to hydrogen peroxide	3	69	7.9e-05	0.026	1.58503
GO:0009644	P	response to high light intensity	3	64	6.4e-05	0.026	1.58503
GO:0000302	P	response to reactive oxygen species	3	91	0.00018	0.032	1.49485
GO:0006950	P	response to stress	10	2243	0.00014	0.032	1.49485
GO:0042545	P	cell wall modification	3	85	0.00014	0.032	1.49485
GO:0080022	P	primary root development	2	15	0.00017	0.032	1.49485
GO:0009642	P	response to light intensity	3	101	0.00024	0.039	1.40894
GO:0048518	P	positive regulation of biological process	4	280	0.00031	0.046	1.33724
GO:0080039	F	xyloglucan endotransglucosylase activity	2	2	7.8e-06	0.0029	2.5376
Primordia
No significant GO terms
Vasculature
GO:0048829	P	root cap development	2	18	5.1e-05	0.038	1.42022
Epidermis 2
GO:0008289	F	lipid binding	2	195	0.00057	0.019	1.72125
GO:0010876	P	lipid localization	2	65	6.6e-05	0.022	1.65758
GO:0006869	P	lipid transport	2	59	5.4e-05	0.022	1.65758
GO:0008544	P	epidermis development	2	136	0.00028	0.037	1.4318
GO:0007398	P	ectoderm development	2	136	0.00028	0.037	1.4318
GO:0009913	P	epidermal cell differentiation	2	135	0.00028	0.037	1.4318
Meristem 1
GO:0004364	F	glutathione transferase activity	7	38	7.6e-11	5.9e-08	7.22915
GO:0016765	F	transferase activity, transferring alkyl or aryl (other than methyl) groups	7	126	1.7e-07	6.5e-05	4.18709
GO:0009415	P	response to water	9	264	1.5e-07	0.00038	3.42022
GO:0009414	P	response to water deprivation	7	254	1.5e-05	0.013	1.88606
GO:0042221	P	response to chemical stimulus	19	2052	1.1e-05	0.013	1.88606
GO:0009644	P	response to high light intensity	4	64	5.6e-05	0.035	1.45593
GO:0009628	P	response to abiotic stimulus	14	1397	8.3e-05	0.042	1.37675
GO:0016629	F	12-oxophytodienoate reductase activity	2	5	0.00019	0.049	1.3098
Epidermis 1
GO:0006633	P	fatty acid biosynthetic process	22	203	4.6e-20	2e-16	15.699
GO:0006631	P	fatty acid metabolic process	24	283	1.6e-19	3.5e-16	15.4559
GO:0046394	P	carboxylic acid biosynthetic process	27	494	2.9e-17	2.4e-14	13.6198
GO:0016053	P	organic acid biosynthetic process	27	494	2.9e-17	2.4e-14	13.6198
GO:0032787	P	monocarboxylic acid metabolic process	26	439	1.9e-17	2.4e-14	13.6198
GO:0044283	P	small molecule biosynthetic process	28	792	2.5e-13	1.8e-10	9.74473
GO:0008610	P	lipid biosynthetic process	22	469	5.9e-13	3.6e-10	9.4437
GO:0010025	P	wax biosynthetic process	8	19	4e-12	2.1e-09	8.67778
GO:0043436	P	oxoacid metabolic process	29	987	7.3e-12	2.5e-09	8.60206
GO:0006082	P	organic acid metabolic process	29	989	7.7e-12	2.5e-09	8.60206
GO:0044255	P	cellular lipid metabolic process	24	645	5.4e-12	2.5e-09	8.60206
GO:0010166	P	wax metabolic process	8	21	7.6e-12	2.5e-09	8.60206
GO:0019752	P	carboxylic acid metabolic process	29	987	7.3e-12	2.5e-09	8.60206
GO:0042180	P	cellular ketone metabolic process	29	1008	1.2e-11	3.7e-09	8.4318
GO:0006629	P	lipid metabolic process	28	993	4.5e-11	1.3e-08	7.88606
GO:0007275	P	multicellular organismal development	29	1563	1.9e-07	5.2e-05	4.284
GO:0032502	P	developmental process	30	1671	2.3e-07	5.8e-05	4.23657
GO:0048856	P	anatomical structure development	26	1306	2.5e-07	5.8e-05	4.23657
GO:0032501	P	multicellular organismal process	29	1674	7.8e-07	0.00017	3.76955
GO:0044281	P	small molecule metabolic process	35	2372	1.9e-06	0.0004	3.39794
GO:0009058	P	biosynthetic process	55	4789	2.9e-06	0.0006	3.22185
GO:0006869	P	lipid transport	6	59	3.3e-06	0.00062	3.20761
GO:0010143	P	cutin biosynthetic process	4	13	3.3e-06	0.00062	3.20761
GO:0044249	P	cellular biosynthetic process	53	4603	4.5e-06	0.00081	3.09151
GO:0048731	P	system development	17	739	5.8e-06	0.00091	3.04096
GO:0048513	P	organ development	17	739	5.8e-06	0.00091	3.04096
GO:0010876	P	lipid localization	6	65	5.6e-06	0.00091	3.04096
GO:0042335	P	cuticle development	4	16	6.6e-06	0.001	3
GO:0048827	P	phyllome development	9	204	8.4e-06	0.0012	2.92082
GO:0010033	P	response to organic substance	20	1030	9.9e-06	0.0014	2.85387
GO:0048825	P	cotyledon development	4	23	2.3e-05	0.0032	2.49485
GO:0009913	P	epidermal cell differentiation	7	135	3.3e-05	0.0043	2.36653
GO:0008544	P	epidermis development	7	136	3.4e-05	0.0043	2.36653
GO:0007398	P	ectoderm development	7	136	3.4e-05	0.0043	2.36653
GO:0015718	P	monocarboxylic acid transport	3	9	5.1e-05	0.0062	2.20761
GO:0022621	P	shoot system development	9	276	8.2e-05	0.0095	2.02228
GO:0048367	P	shoot development	9	276	8.2e-05	0.0095	2.02228
GO:0042221	P	response to chemical stimulus	28	2052	9.4e-05	0.011	1.95861
GO:0032504	P	multicellular organism reproduction	5	73	0.00013	0.014	1.85387
GO:0000003	P	reproduction	17	975	0.00017	0.018	1.74473
GO:0048869	P	cellular developmental process	11	458	0.00019	0.02	1.69897
GO:0008631	P	induction of apoptosis by oxidative stress	2	2	0.00023	0.022	1.65758
GO:0008629	P	induction of apoptosis by intracellular signals	2	2	0.00023	0.022	1.65758
GO:0009753	P	response to jasmonic acid stimulus	6	131	0.00023	0.022	1.65758
GO:0000038	P	very-long-chain fatty acid metabolic process	3	17	0.00025	0.024	1.61979
GO:0048608	P	reproductive structure development	13	650	0.00029	0.026	1.58503
GO:0022414	P	reproductive process	16	924	0.00029	0.026	1.58503
GO:0030154	P	cell differentiation	9	336	0.00034	0.03	1.52288
GO:0009719	P	response to endogenous stimulus	15	848	0.00036	0.031	1.50864
GO:0065007	P	biological regulation	40	3697	0.00038	0.033	1.48149
GO:0045449	P	regulation of transcription	23	1708	0.00051	0.042	1.37675
GO:0006355	P	regulation of transcription, DNA-dependent	23	1706	0.0005	0.042	1.37675
GO:0009725	P	response to hormone stimulus	14	787	0.00054	0.043	1.36653
GO:0015909	P	long-chain fatty acid transport	2	4	0.00058	0.044	1.35655
GO:0051252	P	regulation of RNA metabolic process	23	1719	0.00056	0.044	1.35655
GO:0080051	P	cutin transport	2	4	0.00058	0.044	1.35655
GO:0009612	P	response to mechanical stimulus	3	24	0.00063	0.047	1.3279
GO:0016747	F	transferase activity, transferring acyl groups other than amino-acyl groups	12	344	2.7e-06	0.0033	2.48149
GO:0016746	F	transferase activity, transferring acyl groups	12	412	1.6e-05	0.0051	2.29243
GO:0003700	F	transcription factor activity	18	891	1.7e-05	0.0051	2.29243
GO:0030528	F	transcription regulator activity	19	974	1.6e-05	0.0051	2.29243
GO:0043565	F	sequence-specific DNA binding	13	571	8.4e-05	0.02	1.69897
GO:0016165	F	lipoxygenase activity	3	12	0.0001	0.021	1.67778
GO:0031957	F	very-long-chain-fatty-acid-CoA ligase activity	2	2	0.00023	0.04	1.39794
Tip
GO:0003676	F	nucleic acid binding	29	4480	1.3e-07	7.8e-06	5.10791
GO:0003677	F	DNA binding	16	2665	0.00053	0.015	1.82391
GO:0005634	C	nucleus	19	2821	2.8e-05	0.0031	2.50864
GO:0044427	C	chromosomal part	5	190	0.00011	0.0062	2.20761
GO:0005694	C	chromosome	5	253	0.00041	0.015	1.82391
GO:0051252	P	regulation of RNA metabolic process	11	1719	0.0028	0.05	1.30103
GO:0032774	P	RNA biosynthetic process	12	1922	0.0022	0.05	1.30103
GO:0019222	P	regulation of metabolic process	12	2085	0.0042	0.05	1.30103
GO:0031326	P	regulation of cellular biosynthetic process	11	1823	0.0044	0.05	1.30103
GO:0045449	P	regulation of transcription	11	1708	0.0027	0.05	1.30103
GO:0060255	P	regulation of macromolecule metabolic process	12	1909	0.002	0.05	1.30103
GO:0048513	P	organ development	7	739	0.0022	0.05	1.30103
GO:0010468	P	regulation of gene expression	12	1863	0.0017	0.05	1.30103
GO:0006139	P	nucleobase, nucleoside, nucleotide and nucleic acid metabolic process	17	3518	0.0037	0.05	1.30103
GO:0019219	P	regulation of nucleobase, nucleoside, nucleotide and nucleic acid metabolic process	11	1755	0.0033	0.05	1.30103
GO:0009889	P	regulation of biosynthetic process	11	1828	0.0044	0.05	1.30103
GO:0051171	P	regulation of nitrogen compound metabolic process	11	1773	0.0035	0.05	1.30103
GO:0051276	P	chromosome organization	5	292	0.00078	0.05	1.30103
GO:0006355	P	regulation of transcription, DNA-dependent	11	1706	0.0026	0.05	1.30103
GO:0010556	P	regulation of macromolecule biosynthetic process	11	1783	0.0037	0.05	1.30103
GO:0006350	P	transcription	12	1916	0.0021	0.05	1.30103
GO:0006351	P	transcription, DNA-dependent	12	1915	0.0021	0.05	1.30103
GO:0048731	P	system development	7	739	0.0022	0.05	1.30103
