## Supplemental Table 4 for "Plant stem cell organization and differentiation at single-cell resolution"

### Sheet: Table S4
Table S4: Average cluster-based expression of potential maize CLV1-CLV3-WUS pathway genes
Values reflect average gene expression in each cluster (UMI counts).
WOX Genes
Gene ID	Gene name	Tip	Meristem 1	Meristem 2	Primordia	Epidermis	Epidermis	Vasculature
GRMZM2G010929	HB26	0	0	0.0163934	0	0	0	0.0384615
GRMZM2G069274	WOX13A	0.0666667	0.0204082	0.163934	0.277778	0.0625	0.122449	0
GRMZM2G122537	WOX3A	0.166667	0.204082	0.0163934	0.0185185	0.03125	0.102041	0
GRMZM5G805026	WOX13B	0	0.0204082	0.131148	0	0	0	0.0192308
GRMZM2G038252	HB88	0.0666667	0.0204082	0.196721	0.277778	0.09375	0.122449	0
GRMZM2G409881	WOX9C	0.1	0.0204082	0.0983607	0	0	0.0204082	0
GRMZM2G031882	WOX9B	0.2	0.142857	0.0655738	0	0	0	0
CLE-LIKE Genes
GeneID	Gene name	Tip	Meristem 1	Meristem 2	Primordia	Epidermis 1	Epidermis 2	Vasculature
GRMZM2G427603		0	0	0	0.0185185	0.21875	0.0408163	0
GRMZM2G468688		0	0.122449	0	0	0	0	0
GRMZM2G070192	CLE10-LIKE	0	0	0	0	0	0	0.0961538
GRMZM2G005818	CLE25-LIKE	0	0	0	0.0185185	0	0	0.192308
GRMZM2G474685		0	0.122449	0.0327869	0.407407	0	0.122449	0.269231
GRMZM2G165836	FCP1	0.466667	0.428571	0.114754	0.037037	0.03125	0	0
GRMZM2G350428		0	0	0	0.0185185	0	0	0.0769231
GRMZM2G391746		0	0.0204082	0.0819672	0	0.46875	0.163265	0.0192308
CLV1-, FEA2-, FEA3-, CRN-LIKE Genes
GeneID	Gene name	Tip	Meristem 1	Meristem 2	Primordia	Epidermis 1	Epidermis 2	Vasculature
GRMZM2G110685	HSL1-LIKE	0.133333	0	0	0	0	0	0
GRMZM2G080041	FLS2-LIKE	0	0.0612245	0	0	0	0	0
GRMZM2G177883		0	0.0408163	0	0.0185185	0	0	0
GRMZM2G072569	BAM1-LIKE	0.466667	0.244898	0.655738	1.07407	0.53125	0.22449	0.403846
GRMZM2G039934	PXY-LIKE	0	0.0204082	0	0	0	0	0
GRMZM2G082855	ERECTA-LIKE	0	0.22449	0.295082	1.07407	0.59375	0.408163	0.519231
GRMZM2G011806	PEPR1-LIKE	0.1	0.44898	0.147541	0.203704	0.34375	0	0.0769231
GRMZM2G043584	BAM2-LIKE	0.0666667	0.163265	1.01639	1.64815	0.34375	0.142857	0.173077
GRMZM2G070520		0.266667	0.142857	0.213115	0.833333	1.46875	0.183673	0.788462
GRMZM2G001812		0	0	0	0	0.0625	0.0204082	0
GRMZM2G391794	RLK7-LIKE	0	0	0	0	0.21875	0.0204082	0
GRMZM2G428554	PEPR1-LIKE	0	0.142857	0.0491803	0.037037	0.0625	0.102041	0.115385
GRMZM2G132212		0.0666667	0.265306	0.114754	0.611111	0.59375	0.204082	0.0769231
GRMZM2G141517	BAM1-LIKE	0.0333333	0.632653	0.590164	1.18519	0.5	0.469388	0.134615
GRMZM2G132763	PEPR2-LIKE	0	0	0	0	0	0.0204082	0
GRMZM2G449817		0	0	0.0163934	0.037037	0	0.0204082	0.0192308
GRMZM2G438007	BRI1-LIKE	0	0.0612245	0	0.0185185	0	0.0204082	0.0384615
GRMZM2G100234		0	0	0	0.0555556	0	0	0
GRMZM2G068398		0	0	0.0163934	0.0740741	0	0	0.192308
GRMZM2G300133	TD1	0.366667	0	0.262295	0.518519	0.0625	0.408163	0.192308
GRMZM2G034155		0	0	0.0163934	0.0740741	0	0	0
GRMZM2G169681	BAM1-LIKE	0	0	0.0163934	0.0925926	0.5625	0.22449	0.0384615
GRMZM2G350918		0	0.0204082	0.0163934	0.12963	0.09375	0	0.0384615
GRMZM2G148702		0	0.102041	0.114754	0.185185	0.375	0	0.0384615
GRMZM2G337766	PEPR1-LIKE	0	0	0	0	0.03125	0	0
GRMZM2G104925	FEA2	0.3	0	0.196721	0.314815	0.3125	0.0612245	0.192308
GRMZM2G166524	FEA3	0.233333	0.102041	0	0	0.125	0	0.0192308
GRMZM2G032132	CRN	0	0.163265	0.213115	0.518519	0.53125	0.22449	0.0576923
