## Supplemental Table 5 for "Plant stem cell organization and differentiation at single-cell resolution"

### Sheet: Table S5
Table S5: Differentially expressed genes in cells positive for expression of the core marker gene (GRMZM2G049151) in the SAM + P2 dataset
Statistical results (p-value) reflect the output of a Wilcoxon ranked sum test followed by a Bonferonni correction (Adjusted p-value) performed in Seurat v3.
Gene ID	p-value	Log10(Fold change)	Percent cells expressing in UNKOWN+ cells	Percent cell expressing in all cells	Adjusted p-value	Maize gene name	Maize annotation	Arabidosis annotation	Rice annotation
GRMZM2G049151	9.50528e-73	1.17164	1	0	1.7253e-68		hypothetical protein LOC100382342	Protein of unknown function, DUF584	expressed protein
GRMZM2G052507	5.42306e-11	0.198258	0.182	0.003	9.84339e-07		LOC100285107	serine carboxypeptidase-like 45	OsSCP63 - Putative Serine Carboxypeptidase homologue, expressed
GRMZM2G142870	5.62691e-11	0.191765	0.182	0.003	1.02134e-06	mrpa6		multidrug resistance-associated protein 4	multidrug resistance-associated protein, putative, expressed
GRMZM2G080054	1.73919e-10	0.708518	0.227	0.01	3.1568e-06	bhlh148	protein SPATULA	phytochrome interacting factor 3-like 5	helix-loop-helix DNA-binding domain containing protein, expressed
GRMZM2G017087	1.48083e-09	0.737091	0.682	0.151	2.68786e-05	kn1	Homeotic protein knotted-1	KNOTTED-like from Arabidopsis thaliana	Homeobox domain containing protein, expressed
GRMZM2G430807	1.50366e-09	1.1812	0.591	0.125	2.7293e-05	umc2315	metallothionein-like protein type 2		expressed protein
GRMZM2G058900	4.46452e-09	0.182103	0.182	0.007	8.10355e-05		LOC100282354
GRMZM2G048411	6.31619e-09	0.299777	0.409	0.056	0.000114645	mbd117	LOC100170247	methyl-CPG-binding domain 8	ZOS9-15 - C2H2 zinc finger protein, expressed
GRMZM2G306079	2.6551e-08	0.353511	0.318	0.036	0.000481928		hypothetical protein LOC100191396	RING/U-box superfamily protein	zinc finger, C3HC4 type domain containing protein, expressed
GRMZM2G141941	4.09909e-08	0.240823	0.273	0.026	0.000744026		hypothetical protein LOC100217028	Protein of unknown function (DUF1644)	expressed protein
GRMZM2G180612	4.99613e-08	0.121297	0.136	0.003	0.000906848		hypothetical protein LOC100276346	Protein of unknown function (DUF1350)	expressed protein
GRMZM2G161154	5.13717e-08	0.833641	0.636	0.167	0.000932447	umc1495	metallothionein-like protein type 2	metallothionein 2A	metallothionein, putative, expressed
GRMZM2G164249	7.47016e-08	0.293894	0.409	0.066	0.00135591		hypothetical protein LOC100274792		expressed protein
GRMZM2G138566	8.10294e-08	0.191765	0.182	0.01	0.00147076		calcium binding atopy-related autoantigen 1 (LOC100280730), mRNA	calcium-binding EF hand family protein	EF hand family protein, putative, expressed
GRMZM2G120304	1.00273e-07	0.454518	0.455	0.085	0.00182006		hypothetical protein LOC100274292		stress responsive protein, putative, expressed
AC233979.1_FG010	1.40099e-07	0.0870114	0.091	0	0.00254294		hypothetical protein LOC100275350		expressed protein
GRMZM2G125575	1.40099e-07	0.0870114	0.091	0	0.00254294
GRMZM2G398473	1.40099e-07	0.0870114	0.091	0	0.00254294
GRMZM2G053531	1.59974e-07	0.317053	0.227	0.02	0.00290368		wound responsive protein	Wound-responsive family protein	wound responsive protein, putative, expressed
GRMZM2G147894	2.10165e-07	0.298947	0.318	0.043	0.00381471		TPR domain containing protein	Tetratricopeptide repeat (TPR)-like superfamily protein	tetratricopeptide repeat domain containing protein, expressed
GRMZM2G123896	2.1333e-07	0.862963	0.818	0.321	0.00387215	drm1	hypothetical protein LOC100272715	Dormancy/auxin associated family protein	auxin-repressed protein, putative, expressed
GRMZM2G031033	2.27826e-07	0.871848	0.636	0.184	0.00413526		hypothetical protein LOC100279079		expressed protein
GRMZM2G074122	3.1113e-07	0.549828	0.455	0.095	0.00564732	pep3	hypothetical protein LOC100191460	phosphoenolpyruvate carboxylase 3	phosphoenolpyruvate carboxylase, putative, expressed
GRMZM2G034065	3.52941e-07	0.320819	0.409	0.072	0.00640623		hypothetical protein LOC100217077	phosphoenolpyruvate carboxylase-related kinase 2	CAMK_CAMK_like.38 - CAMK includes calcium/calmodulin depedent protein kinases, expressed
GRMZM2G179777	3.79785e-07	0.621572	0.727	0.236	0.00689348		triacylglycerol lipase	alpha/beta-Hydrolases superfamily protein	lipase class 3 family protein, putative, expressed
GRMZM2G167986	3.97709e-07	0.975102	0.864	0.403	0.00721882	cyp8	Cytochrome P450 78A1 (EC 1.14.-.-)(CYPLXXVIII)	cytochrome P450, family 78, subfamily A, polypeptide 7	cytochrome P450, putative, expressed
GRMZM2G023313	4.5258e-07	0.476895	0.318	0.046	0.00821478		hypothetical protein LOC100192591		expressed protein
GRMZM2G054603	5.58331e-07	1.04014	0.864	0.403	0.0101343	cyp21
GRMZM2G078798	6.93169e-07	0.335547	0.273	0.033	0.0125817	ga2ox1	gibberellin 2-oxidase	gibberellin 2-oxidase 6	gibberellin 2-oxidase, putative, expressed
GRMZM2G105005	7.34925e-07	0.224902	0.182	0.013	0.0133396	umc1149	hypothetical protein LOC100280390	Glutathione S-transferase family protein	uncharacterized protein yqjG, putative, expressed
GRMZM2G438524	7.85741e-07	0.287464	0.182	0.013	0.014262	ppr53	hypothetical protein LOC100191385	pentatricopeptide (PPR) repeat-containing protein	PPR repeat domain containing protein, putative, expressed
AC208341.4_FG005	8.02317e-07	0.154025	0.182	0.013	0.0145629		pleckstrin homology domain-containing protein 1	Pleckstrin homology (PH) domain superfamily protein	pleckstrin homology domain-containing protein, putative, expressed
GRMZM2G162456	8.78821e-07	0.218471	0.182	0.013	0.0159515
GRMZM2G036368	8.79139e-07	0.215271	0.182	0.013	0.0159572		copper ion binding protein	Heavy metal transport/detoxification superfamily protein	heavy metal-associated domain containing protein, expressed
GRMZM2G111603	8.79297e-07	0.274724	0.182	0.013	0.0159601		Putative uncharacterized protein	Methylthiotransferase	CDK5RAP1, putative, expressed
GRMZM2G133675	9.59162e-07	0.326684	0.227	0.023	0.0174098		hypothetical protein LOC100272601
GRMZM2G414995	9.59185e-07	0.824908	0.773	0.275	0.0174102				expressed protein
GRMZM5G853854	1.28753e-06	0.323747	0.364	0.062	0.0233699		hypothetical protein LOC100192687	Aldolase-type TIM barrel family protein	hydroxyacid oxidase 1, putative, expressed
GRMZM2G034024	1.57865e-06	0.234626	0.136	0.007	0.0286542		hypothetical protein LOC100384287		expressed protein
GRMZM2G146386	1.66714e-06	0.198258	0.136	0.007	0.0302603			HCP-like superfamily protein	Sel1 repeat domain containing protein, putative, expressed
GRMZM2G095219	1.71378e-06	0.195006	0.136	0.007	0.0311067			pleckstrin homology (PH) domain-containing protein	expressed protein
GRMZM6G781015	1.81001e-06	0.157266	0.136	0.007	0.0328536				phospholipase A2, putative, expressed
GRMZM2G061499	1.81026e-06	0.175713	0.136	0.007	0.032858		hypothetical protein LOC100192901	Protein of unknown function (DUF640)	DUF640 domain containing protein, putative, expressed
GRMZM2G107111	1.91178e-06	0.218471	0.136	0.007	0.0347007		Putative uncharacterized protein	Phox (PX) domain-containing protein	phox domain-containing protein, putative, expressed
GRMZM2G079470	2.71286e-06	0.332763	0.273	0.039	0.049241	gras33	hypothetical protein LOC100274201 (LOC100274201), mRNA	GRAS family transcription factor	scarecrow, putative, expressed
GRMZM2G139714	2.71585e-06	0.281074	0.227	0.026	0.0492953		UPF0497 membrane protein 15	Uncharacterised protein family (UPF0497)	membrane associated DUF588 domain containing protein, putative, expressed
