## Supplemental Table 8 for "Plant stem cell organization and differentiation at single-cell resolution"

### Sheet: Table S8
Table S8: GO Term enrichment for heatmap clusters of pseudotime-correlated genes
Differentially expressed genes (see Table S7, p. adj < 0.05) were analyzed for GO Term enrichment using AgriGo v2.
GO term	Ontology	Description	Number in input list	Number in BG/Ref	p-value	FDR
Cluster 1
GO:0051301	P	cell division	8	168	9.1e-06	0.005
GO:0009628	P	response to abiotic stimulus	21	1397	7.4e-05	0.02
Cluster 2
GO:0022626	C	cytosolic ribosome	97	323	5.3e-102	1.8e-99
GO:0005840	C	ribosome	119	772	4e-97	6.7e-95
GO:0030529	C	ribonucleoprotein complex	123	894	2.1e-95	2.4e-93
GO:0043228	C	non-membrane-bounded organelle	140	1579	8.9e-87	6.1e-85
GO:0043232	C	intracellular non-membrane-bounded organelle	140	1579	8.9e-87	6.1e-85
GO:0003735	F	structural constituent of ribosome	105	649	1.5e-86	3.8e-84
GO:0006412	P	translation	117	980	8.4e-84	8.6e-81
GO:0033279	C	ribosomal subunit	82	301	1.8e-82	1e-80
GO:0005198	F	structural molecule activity	107	767	2.9e-82	3.6e-80
GO:0044445	C	cytosolic part	77	280	1.7e-77	8.3e-76
GO:0032991	C	macromolecular complex	147	2550	9.1e-68	3.8e-66
GO:0005730	C	nucleolus	70	460	1.3e-54	4.7e-53
GO:0022625	C	cytosolic large ribosomal subunit	49	136	1.2e-53	4.1e-52
GO:0005829	C	cytosol	100	1316	2.9e-53	8.8e-52
GO:0015934	C	large ribosomal subunit	51	179	1.7e-51	4.7e-50
GO:0031981	C	nuclear lumen	72	670	9.6e-47	2.5e-45
GO:0010467	P	gene expression	138	3342	7.5e-46	3.8e-43
GO:0034645	P	cellular macromolecule biosynthetic process	137	3306	1.3e-45	4.4e-43
GO:0009059	P	macromolecule biosynthetic process	137	3314	1.7e-45	4.4e-43
GO:0043233	C	organelle lumen	74	810	1.4e-43	3.2e-42
GO:0070013	C	intracellular organelle lumen	74	810	1.4e-43	3.2e-42
GO:0031974	C	membrane-enclosed lumen	74	818	2.6e-43	5.6e-42
GO:0044428	C	nuclear part	73	842	1.6e-41	3.1e-40
GO:0044444	C	cytoplasmic part	176	6103	1e-40	1.9e-39
GO:0005737	C	cytoplasm	183	6663	3.8e-40	6.8e-39
GO:0044446	C	intracellular organelle part	132	3454	8.4e-40	1.4e-38
GO:0044422	C	organelle part	132	3457	9.2e-40	1.5e-38
GO:0043229	C	intracellular organelle	194	7690	2.1e-38	3.2e-37
GO:0043226	C	organelle	194	7692	2.2e-38	3.2e-37
GO:0044267	P	cellular protein metabolic process	136	3741	5.8e-39	1.2e-36
GO:0005622	C	intracellular	214	9452	1.3e-37	1.9e-36
GO:0044424	C	intracellular part	207	8943	7.6e-37	1e-35
GO:0044249	P	cellular biosynthetic process	144	4603	1.5e-34	2.6e-32
GO:0009058	P	biosynthetic process	144	4789	1.2e-32	1.7e-30
GO:0022627	C	cytosolic small ribosomal subunit	28	73	1.6e-31	2.1e-30
GO:0005634	C	nucleus	108	2821	2.4e-31	3e-30
GO:0019538	P	protein metabolic process	138	4447	2.6e-32	3.4e-30
GO:0015935	C	small ribosomal subunit	31	123	4.5e-30	5.4e-29
GO:0005623	C	cell	229	12261	4.9e-28	5.5e-27
GO:0044464	C	cell part	229	12261	4.9e-28	5.5e-27
GO:0005886	C	plasma membrane	91	2404	1.8e-25	1.9e-24
GO:0044260	P	cellular macromolecule metabolic process	160	6785	3.9e-25	4.4e-23
GO:0043170	P	macromolecule metabolic process	162	7592	9.1e-21	9.3e-19
GO:0043231	C	intracellular membrane-bounded organelle	151	6999	3.2e-19	3.3e-18
GO:0043227	C	membrane-bounded organelle	151	7016	4e-19	4.1e-18
GO:0005618	C	cell wall	38	659	5.8e-16	5.8e-15
GO:0030312	C	external encapsulating structure	38	680	1.5e-15	1.5e-14
GO:0009987	P	cellular process	208	12394	2.4e-16	2.3e-14
GO:0016020	C	membrane	123	5709	1.3e-14	1.2e-13
GO:0044237	P	cellular metabolic process	175	9644	2.3e-15	1.9e-13
GO:0044238	P	primary metabolic process	178	9990	6e-15	4.7e-13
GO:0030054	C	cell junction	30	547	2.8e-12	2.3e-11
GO:0055044	C	symplast	30	547	2.8e-12	2.3e-11
GO:0009506	C	plasmodesma	30	547	2.8e-12	2.3e-11
GO:0005911	C	cell-cell junction	30	547	2.8e-12	2.3e-11
GO:0044459	C	plasma membrane part	32	663	1.2e-11	1e-10
GO:0005773	C	vacuole	35	867	1.4e-10	1.1e-09
GO:0009536	C	plastid	61	2254	1.4e-10	1.1e-09
GO:0009507	C	chloroplast	58	2136	4e-10	3.1e-09
GO:0006414	P	translational elongation	12	68	8.5e-11	6.2e-09
GO:0019843	F	rRNA binding	9	58	5.5e-08	4.5e-06
GO:0005774	C	vacuolar membrane	17	387	3.2e-06	2.4e-05
GO:0044437	C	vacuolar part	17	392	3.7e-06	2.7e-05
GO:0008152	P	metabolic process	185	13125	5.7e-06	0.00039
GO:0003723	F	RNA binding	21	606	8e-06	0.00049
GO:0003746	F	translation elongation factor activity	6	45	2.1e-05	0.001
GO:0003924	F	GTPase activity	10	172	3.8e-05	0.0016
GO:0006184	P	GTP catabolic process	9	131	2.8e-05	0.0018
GO:0005525	F	GTP binding	14	351	6.4e-05	0.0018
GO:0032561	F	guanyl ribonucleotide binding	14	351	6.4e-05	0.0018
GO:0019001	F	guanyl nucleotide binding	14	352	6.6e-05	0.0018
GO:0046039	P	GTP metabolic process	9	140	4.5e-05	0.0027
GO:0008135	F	translation factor activity, nucleic acid binding	8	159	0.00057	0.014
GO:0000786	C	nucleosome	6	114	0.0022	0.016
GO:0044425	C	membrane part	47	2755	0.0026	0.018
GO:0032993	C	protein-DNA complex	6	119	0.0028	0.019
GO:0042254	P	ribosome biogenesis	7	113	0.00039	0.022
GO:0009166	P	nucleotide catabolic process	10	250	0.00069	0.026
GO:0009154	P	purine ribonucleotide catabolic process	10	250	0.00069	0.026
GO:0009143	P	nucleoside triphosphate catabolic process	10	250	0.00069	0.026
GO:0009146	P	purine nucleoside triphosphate catabolic process	10	250	0.00069	0.026
GO:0006195	P	purine nucleotide catabolic process	10	250	0.00069	0.026
GO:0009261	P	ribonucleotide catabolic process	10	250	0.00069	0.026
GO:0022613	P	ribonucleoprotein complex biogenesis	7	121	0.00058	0.026
GO:0009207	P	purine ribonucleoside triphosphate catabolic process	10	250	0.00069	0.026
GO:0009203	P	ribonucleoside triphosphate catabolic process	10	250	0.00069	0.026
GO:0046686	P	response to cadmium ion	14	449	0.00072	0.027
GO:0055086	P	nucleobase, nucleoside and nucleotide metabolic process	16	564	0.00083	0.028
GO:0034621	P	cellular macromolecular complex subunit organization	13	402	0.00081	0.028
GO:0034622	P	cellular macromolecular complex assembly	12	356	0.0009	0.03
GO:0000785	C	chromatin	6	136	0.0051	0.035
GO:0009205	P	purine ribonucleoside triphosphate metabolic process	11	321	0.0013	0.04
GO:0009144	P	purine nucleoside triphosphate metabolic process	11	321	0.0013	0.04
GO:0009199	P	ribonucleoside triphosphate metabolic process	11	323	0.0013	0.041
GO:0009141	P	nucleoside triphosphate metabolic process	11	326	0.0014	0.042
GO:0010038	P	response to metal ion	15	543	0.0015	0.044
GO:0044427	C	chromosomal part	7	190	0.0066	0.044
GO:0005874	C	microtubule	5	102	0.0069	0.045
GO:0044085	P	cellular component biogenesis	18	725	0.0017	0.048
Cluster 3
GO:0044424	C	intracellular part	156	8943	1.2e-10	2.9e-08
GO:0005622	C	intracellular	162	9452	1.4e-10	2.9e-08
GO:0043229	C	intracellular organelle	137	7690	1.4e-09	1.5e-07
GO:0043226	C	organelle	137	7692	1.4e-09	1.5e-07
GO:0043231	C	intracellular membrane-bounded organelle	127	6999	3.2e-09	2.6e-07
GO:0043227	C	membrane-bounded organelle	127	7016	3.7e-09	2.6e-07
GO:0005634	C	nucleus	65	2821	3.6e-08	2.1e-06
GO:0010467	P	gene expression	76	3342	2.9e-09	3.7e-06
GO:0034645	P	cellular macromolecule biosynthetic process	74	3306	1e-08	4.6e-06
GO:0009059	P	macromolecule biosynthetic process	74	3314	1.1e-08	4.6e-06
GO:0000785	C	chromatin	12	136	1.3e-07	6.5e-06
GO:0000786	C	nucleosome	11	114	1.8e-07	8.5e-06
GO:0032993	C	protein-DNA complex	11	119	2.8e-07	1.1e-05
GO:0022626	C	cytosolic ribosome	17	323	3.8e-07	1.2e-05
GO:0044464	C	cell part	183	12261	3.6e-07	1.2e-05
GO:0043232	C	intracellular non-membrane-bounded organelle	42	1579	4.2e-07	1.2e-05
GO:0043228	C	non-membrane-bounded organelle	42	1579	4.2e-07	1.2e-05
GO:0005623	C	cell	183	12261	3.6e-07	1.2e-05
GO:0044427	C	chromosomal part	13	190	5.9e-07	1.5e-05
GO:0005829	C	cytosol	37	1316	6.2e-07	1.5e-05
GO:0005730	C	nucleolus	20	460	6.4e-07	1.5e-05
GO:0033279	C	ribosomal subunit	16	301	7.4e-07	1.6e-05
GO:0031974	C	membrane-enclosed lumen	27	818	1.3e-06	2.7e-05
GO:0031981	C	nuclear lumen	24	670	1.4e-06	2.7e-05
GO:0044445	C	cytosolic part	15	280	1.5e-06	2.8e-05
GO:0003676	F	nucleic acid binding	88	4480	1.1e-07	3.5e-05
GO:0005694	C	chromosome	14	253	2.3e-06	4.2e-05
GO:0070013	C	intracellular organelle lumen	26	810	3.5e-06	5.7e-05
GO:0043233	C	organelle lumen	26	810	3.5e-06	5.7e-05
GO:0044249	P	cellular biosynthetic process	89	4603	1.8e-07	5.8e-05
GO:0005737	C	cytoplasm	111	6663	5.6e-06	8.9e-05
GO:0044260	P	cellular macromolecule metabolic process	117	6785	4e-07	9e-05
GO:0006325	P	chromatin organization	15	253	4.5e-07	9e-05
GO:0051276	P	chromosome organization	16	292	5e-07	9e-05
GO:0022625	C	cytosolic large ribosomal subunit	10	136	6.6e-06	0.0001
GO:0044422	C	organelle part	67	3457	9.7e-06	0.00014
GO:0044446	C	intracellular organelle part	67	3454	9.4e-06	0.00014
GO:0009058	P	biosynthetic process	89	4789	1.1e-06	0.00016
GO:0006412	P	translation	30	980	1.5e-06	0.00021
GO:0032991	C	macromolecular complex	53	2550	1.6e-05	0.00023
GO:0044428	C	nuclear part	25	842	1.9e-05	0.00026
GO:0044444	C	cytoplasmic part	101	6103	2.6e-05	0.00034
GO:0044237	P	cellular metabolic process	149	9644	2.9e-06	0.00036
GO:0015934	C	large ribosomal subunit	10	179	6.1e-05	0.00077
GO:0006139	P	nucleobase, nucleoside, nucleotide and nucleic acid metabolic process	68	3518	8.9e-06	0.001
GO:0031497	P	chromatin assembly	9	123	2e-05	0.0015
GO:0006807	P	nitrogen compound metabolic process	76	4183	2e-05	0.0015
GO:0065004	P	protein-DNA complex assembly	9	124	2.1e-05	0.0015
GO:0043414	P	macromolecule methylation	9	123	2e-05	0.0015
GO:0034728	P	nucleosome organization	9	121	1.7e-05	0.0015
GO:0006334	P	nucleosome assembly	9	121	1.7e-05	0.0015
GO:0006333	P	chromatin assembly or disassembly	9	125	2.2e-05	0.0015
GO:0043170	P	macromolecule metabolic process	120	7592	2.4e-05	0.0016
GO:0006323	P	DNA packaging	9	129	2.8e-05	0.0017
GO:0003677	F	DNA binding	55	2665	1.3e-05	0.0021
GO:0071103	P	DNA conformation change	10	172	4.4e-05	0.0025
GO:0006350	P	transcription	42	1916	4.4e-05	0.0025
GO:0006479	P	protein amino acid methylation	7	78	5e-05	0.0026
GO:0008213	P	protein amino acid alkylation	7	78	5e-05	0.0026
GO:0003735	F	structural constituent of ribosome	21	649	2.8e-05	0.0029
GO:0005840	C	ribosome	21	772	0.00029	0.0035
GO:0006351	P	transcription, DNA-dependent	41	1915	9.1e-05	0.0045
GO:0032774	P	RNA biosynthetic process	41	1922	9.9e-05	0.0046
GO:0016571	P	histone methylation	6	60	0.0001	0.0046
GO:0005198	F	structural molecule activity	22	767	0.0001	0.0079
GO:0009536	C	plastid	43	2254	0.00069	0.0082
GO:0030529	C	ribonucleoprotein complex	22	894	0.00077	0.0089
GO:0009507	C	chloroplast	41	2136	0.00083	0.0093
GO:0009987	P	cellular process	172	12394	0.00024	0.011
GO:0019219	P	regulation of nucleobase, nucleoside, nucleotide and nucleic acid metabolic process	37	1755	0.00028	0.012
GO:0046982	F	protein heterodimerization activity	9	167	0.00018	0.012
GO:0032259	P	methylation	12	309	0.00031	0.013
GO:0051171	P	regulation of nitrogen compound metabolic process	37	1773	0.00034	0.014
GO:0034968	P	histone lysine methylation	5	49	0.00035	0.014
GO:0006730	P	one-carbon metabolic process	12	327	0.00051	0.019
GO:0016070	P	RNA metabolic process	47	2504	0.00054	0.02
GO:0044267	P	cellular protein metabolic process	64	3741	0.00057	0.02
GO:0022627	C	cytosolic small ribosomal subunit	5	73	0.0019	0.021
GO:0060255	P	regulation of macromolecule metabolic process	38	1909	0.00068	0.023
GO:0045449	P	regulation of transcription	35	1708	0.00068	0.023
GO:0010556	P	regulation of macromolecule biosynthetic process	36	1783	0.00073	0.024
GO:0010468	P	regulation of gene expression	37	1863	0.00083	0.026
GO:0080090	P	regulation of primary metabolic process	37	1868	0.00087	0.027
GO:0044238	P	primary metabolic process	141	9990	0.00089	0.027
GO:0031326	P	regulation of cellular biosynthetic process	36	1823	0.0011	0.031
GO:0006996	P	organelle organization	20	799	0.0011	0.031
GO:0009889	P	regulation of biosynthetic process	36	1828	0.0011	0.032
GO:0008135	F	translation factor activity, nucleic acid binding	8	159	0.00064	0.034
GO:0006355	P	regulation of transcription, DNA-dependent	34	1706	0.0013	0.036
GO:0015935	C	small ribosomal subunit	6	123	0.0035	0.037
GO:0051252	P	regulation of RNA metabolic process	34	1719	0.0015	0.039
GO:0009628	P	response to abiotic stimulus	29	1397	0.0016	0.043
Cluster 4
No significant terms
Cluster 5
GO:0004364	F	glutathione transferase activity	5	38	8.3e-06	0.0017
GO:0043169	F	cation binding	45	4135	0.00027	0.014
GO:0046872	F	metal ion binding	45	4124	0.00025	0.014
GO:0043167	F	ion binding	45	4136	0.00027	0.014
Cluster 6
GO:0043232	C	intracellular non-membrane-bounded organelle	48	1579	2.2e-10	4.2e-08
GO:0043228	C	non-membrane-bounded organelle	48	1579	2.2e-10	4.2e-08
GO:0005634	C	nucleus	68	2821	4.2e-10	5.4e-08
GO:0005730	C	nucleolus	24	460	7.3e-10	7.1e-08
GO:0043229	C	intracellular organelle	131	7690	4e-09	2.6e-07
GO:0043226	C	organelle	131	7692	4.1e-09	2.6e-07
GO:0005886	C	plasma membrane	58	2404	1.1e-08	6.1e-07
GO:0022626	C	cytosolic ribosome	18	323	4.1e-08	1.9e-06
GO:0044424	C	intracellular part	142	8943	6e-08	1.9e-06
GO:0044422	C	organelle part	72	3457	5e-08	1.9e-06
GO:0005622	C	intracellular	148	9452	5.7e-08	1.9e-06
GO:0044446	C	intracellular organelle part	72	3454	4.9e-08	1.9e-06
GO:0044428	C	nuclear part	29	842	9.5e-08	2.8e-06
GO:0070013	C	intracellular organelle lumen	28	810	1.5e-07	3.8e-06
GO:0043233	C	organelle lumen	28	810	1.5e-07	3.8e-06
GO:0031974	C	membrane-enclosed lumen	28	818	1.8e-07	3.9e-06
GO:0044445	C	cytosolic part	16	280	1.7e-07	3.9e-06
GO:0031981	C	nuclear lumen	25	670	1.8e-07	3.9e-06
GO:0033279	C	ribosomal subunit	16	301	4.3e-07	8.7e-06
GO:0005840	C	ribosome	26	772	6.8e-07	1.3e-05
GO:0030529	C	ribonucleoprotein complex	28	894	1e-06	1.8e-05
GO:0043231	C	intracellular membrane-bounded organelle	114	6999	1.2e-06	2e-05
GO:0043227	C	membrane-bounded organelle	114	7016	1.3e-06	2.2e-05
GO:0044464	C	cell part	174	12261	1.5e-06	2.4e-05
GO:0005623	C	cell	174	12261	1.5e-06	2.4e-05
GO:0003735	F	structural constituent of ribosome	25	649	1e-07	3.5e-05
GO:0005618	C	cell wall	22	659	5.8e-06	8.6e-05
GO:0030312	C	external encapsulating structure	22	680	9.4e-06	0.00013
GO:0032991	C	macromolecular complex	51	2550	2.1e-05	0.00029
GO:0005198	F	structural molecule activity	25	767	2e-06	0.00034
GO:0022625	C	cytosolic large ribosomal subunit	9	136	3e-05	0.0004
GO:0009733	P	response to auxin stimulus	14	244	9.7e-07	0.00064
GO:0006412	P	translation	30	980	6.4e-07	0.00064
GO:0005829	C	cytosol	31	1316	6.6e-05	0.00085
GO:0055044	C	symplast	17	547	0.00016	0.0018
GO:0005911	C	cell-cell junction	17	547	0.00016	0.0018
GO:0030054	C	cell junction	17	547	0.00016	0.0018
GO:0009506	C	plasmodesma	17	547	0.00016	0.0018
GO:0015934	C	large ribosomal subunit	9	179	0.00022	0.0024
GO:0042221	P	response to chemical stimulus	45	2052	7.8e-06	0.0032
GO:0048856	P	anatomical structure development	33	1306	9.6e-06	0.0032
GO:0044459	C	plasma membrane part	18	663	0.00049	0.0053
GO:0015935	C	small ribosomal subunit	7	123	0.00055	0.0057
GO:0005737	C	cytoplasm	98	6663	0.00062	0.0063
GO:0044444	C	cytoplasmic part	91	6103	0.00069	0.0069
GO:0005856	C	cytoskeleton	11	308	0.00077	0.0074
GO:0015630	C	microtubule cytoskeleton	9	215	0.00079	0.0074
GO:0005774	C	vacuolar membrane	12	387	0.0015	0.013
GO:0022627	C	cytosolic small ribosomal subunit	5	73	0.0016	0.014
GO:0044437	C	vacuolar part	12	392	0.0016	0.014
GO:0005773	C	vacuole	20	867	0.0017	0.015
GO:0033205	P	cytokinesis during cell cycle	5	34	6.1e-05	0.016
GO:0048513	P	organ development	21	739	9.2e-05	0.017
GO:0048731	P	system development	21	739	9.2e-05	0.017
GO:0005576	C	extracellular region	15	575	0.0021	0.017
GO:0051301	P	cell division	9	168	0.00014	0.023
GO:0000910	P	cytokinesis	6	75	0.00025	0.025
GO:0009725	P	response to hormone stimulus	21	787	0.00021	0.025
GO:0050896	P	response to stimulus	61	3551	0.00023	0.025
GO:0009719	P	response to endogenous stimulus	22	848	0.00022	0.025
GO:0032502	P	developmental process	35	1671	0.00021	0.025
GO:0044430	C	cytoskeletal part	9	263	0.003	0.025
GO:0048046	C	apoplast	11	376	0.0035	0.028
GO:0009507	C	chloroplast	37	2136	0.0041	0.032
GO:0016020	C	membrane	82	5709	0.0042	0.032
GO:0009505	C	plant-type cell wall	8	229	0.0045	0.034
GO:0009628	P	response to abiotic stimulus	30	1397	0.00041	0.039
GO:0032501	P	multicellular organismal process	34	1674	0.00045	0.04
GO:0009536	C	plastid	38	2254	0.0056	0.041
GO:0022402	P	cell cycle process	8	161	0.00053	0.044
GO:0007275	P	multicellular organismal development	32	1563	0.00059	0.044
GO:0009734	P	auxin mediated signaling pathway	7	125	0.0006	0.044
GO:0031090	C	organelle membrane	24	1250	0.0062	0.045
Cluster 7
GO:0006631	P	fatty acid metabolic process	27	283	3.5e-13	5.5e-10
GO:0006633	P	fatty acid biosynthetic process	23	203	8.1e-13	6.4e-10
GO:0032787	P	monocarboxylic acid metabolic process	29	439	2e-10	1e-07
GO:0016053	P	organic acid biosynthetic process	29	494	2.6e-09	8.1e-07
GO:0046394	P	carboxylic acid biosynthetic process	29	494	2.6e-09	8.1e-07
GO:0010025	P	wax biosynthetic process	8	19	4.6e-09	1.2e-06
GO:0010166	P	wax metabolic process	8	21	8.6e-09	1.9e-06
GO:0005886	C	plasma membrane	74	2404	1.2e-08	4.6e-06
GO:0009058	P	biosynthetic process	119	4789	4.1e-08	8e-06
GO:0008610	P	lipid biosynthetic process	26	469	5.2e-08	9e-06
GO:0044249	P	cellular biosynthetic process	115	4603	5.8e-08	9.1e-06
GO:0044283	P	small molecule biosynthetic process	34	792	1.7e-07	2.5e-05
GO:0044255	P	cellular lipid metabolic process	29	645	5.9e-07	7.4e-05
GO:0007275	P	multicellular organismal development	51	1563	6.1e-07	7.4e-05
GO:0048856	P	anatomical structure development	45	1306	7.3e-07	8.2e-05
GO:0051252	P	regulation of RNA metabolic process	54	1719	8.5e-07	8.9e-05
GO:0031326	P	regulation of cellular biosynthetic process	56	1823	1e-06	9.5e-05
GO:0051171	P	regulation of nitrogen compound metabolic process	55	1773	9.7e-07	9.5e-05
GO:0009889	P	regulation of biosynthetic process	56	1828	1.1e-06	9.5e-05
GO:0010556	P	regulation of macromolecule biosynthetic process	55	1783	1.1e-06	9.5e-05
GO:0006629	P	lipid metabolic process	37	993	1.3e-06	0.00011
GO:0006355	P	regulation of transcription, DNA-dependent	53	1706	1.5e-06	0.00011
GO:0045449	P	regulation of transcription	53	1708	1.6e-06	0.00011
GO:0019219	P	regulation of nucleobase, nucleoside, nucleotide and nucleic acid metabolic process	54	1755	1.6e-06	0.00011
GO:0032501	P	multicellular organismal process	52	1674	1.9e-06	0.00013
GO:0006350	P	transcription	57	1916	2.1e-06	0.00013
GO:0006351	P	transcription, DNA-dependent	57	1915	2.1e-06	0.00013
GO:0032774	P	RNA biosynthetic process	57	1922	2.3e-06	0.00014
GO:0003700	F	transcription factor activity	35	891	8.4e-07	0.00017
GO:0043565	F	sequence-specific DNA binding	27	571	5.8e-07	0.00017
GO:0032502	P	developmental process	51	1671	3.9e-06	0.00022
GO:0009628	P	response to abiotic stimulus	45	1397	4.1e-06	0.00022
GO:0010468	P	regulation of gene expression	55	1863	4.1e-06	0.00022
GO:0080090	P	regulation of primary metabolic process	55	1868	4.4e-06	0.00023
GO:0030528	F	transcription regulator activity	36	974	2.2e-06	0.00031
GO:0048513	P	organ development	29	739	7.7e-06	0.00034
GO:0043436	P	oxoacid metabolic process	35	987	7.4e-06	0.00034
GO:0006082	P	organic acid metabolic process	35	989	7.7e-06	0.00034
GO:0048731	P	system development	29	739	7.7e-06	0.00034
GO:0019752	P	carboxylic acid metabolic process	35	987	7.4e-06	0.00034
GO:0060255	P	regulation of macromolecule metabolic process	55	1909	8.2e-06	0.00035
GO:0030154	P	cell differentiation	18	336	9.3e-06	0.00039
GO:0031323	P	regulation of cellular metabolic process	56	1976	1.1e-05	0.00043
GO:0042180	P	cellular ketone metabolic process	35	1008	1.1e-05	0.00045
GO:0042335	P	cuticle development	5	16	1.3e-05	0.0005
GO:0065007	P	biological regulation	89	3697	1.3e-05	0.0005
GO:0010876	P	lipid localization	8	65	1.5e-05	0.00055
GO:0009888	P	tissue development	17	321	1.9e-05	0.00068
GO:0050789	P	regulation of biological process	79	3207	2.1e-05	0.00075
GO:0044238	P	primary metabolic process	195	9990	2.3e-05	0.0008
GO:0016070	P	RNA metabolic process	65	2504	2.9e-05	0.00098
GO:0019222	P	regulation of metabolic process	56	2085	4.6e-05	0.0015
GO:0003677	F	DNA binding	69	2665	1.7e-05	0.0018
GO:0009266	P	response to temperature stimulus	20	464	6e-05	0.0019
GO:0009409	P	response to cold	16	318	5.9e-05	0.0019
GO:0006869	P	lipid transport	7	59	6.4e-05	0.002
GO:0009414	P	response to water deprivation	14	254	6.8e-05	0.0021
GO:0000003	P	reproduction	32	975	7.7e-05	0.0023
GO:0050896	P	response to stimulus	83	3551	7.9e-05	0.0023
GO:0009913	P	epidermal cell differentiation	10	135	7.8e-05	0.0023
GO:0008544	P	epidermis development	10	136	8.3e-05	0.0023
GO:0007398	P	ectoderm development	10	136	8.3e-05	0.0023
GO:0006950	P	response to stress	58	2243	9.3e-05	0.0025
GO:0050794	P	regulation of cellular process	71	2928	9.9e-05	0.0026
GO:0009415	P	response to water	14	264	0.0001	0.0026
GO:0042221	P	response to chemical stimulus	54	2052	0.00011	0.0028
GO:0006970	P	response to osmotic stress	21	538	0.00015	0.0038
GO:0044464	C	cell part	230	12261	3e-05	0.0038
GO:0005623	C	cell	230	12261	3e-05	0.0038
GO:0022414	P	reproductive process	30	924	0.00015	0.0039
GO:0006139	P	nucleobase, nucleoside, nucleotide and nucleic acid metabolic process	81	3518	0.00016	0.0039
GO:0034645	P	cellular macromolecule biosynthetic process	77	3306	0.00017	0.0041
GO:0009059	P	macromolecule biosynthetic process	77	3314	0.00018	0.0044
GO:0010467	P	gene expression	77	3342	0.00024	0.0056
GO:0044459	C	plasma membrane part	25	663	6.1e-05	0.0058
GO:0009651	P	response to salt stress	19	491	0.00034	0.0078
GO:0048869	P	cellular developmental process	18	458	0.0004	0.0092
GO:0043231	C	intracellular membrane-bounded organelle	142	6999	0.00013	0.0093
GO:0043227	C	membrane-bounded organelle	142	7016	0.00015	0.0093
GO:0048827	P	phyllome development	11	204	0.00048	0.011
GO:0016020	C	membrane	119	5709	0.00021	0.012
GO:0003006	P	reproductive developmental process	24	734	0.00064	0.014
GO:0006807	P	nitrogen compound metabolic process	90	4183	0.00062	0.014
GO:0044237	P	cellular metabolic process	181	9644	0.00063	0.014
GO:0048608	P	reproductive structure development	22	650	0.00069	0.015
GO:0005911	C	cell-cell junction	20	547	0.00048	0.015
GO:0055044	C	symplast	20	547	0.00048	0.015
GO:0030054	C	cell junction	20	547	0.00048	0.015
GO:0043229	C	intracellular organelle	150	7690	0.00051	0.015
GO:0043226	C	organelle	150	7692	0.00051	0.015
GO:0009506	C	plasmodesma	20	547	0.00048	0.015
GO:0009791	P	post-embryonic development	26	853	0.001	0.022
GO:0044424	C	intracellular part	169	8943	0.00083	0.022
GO:0044281	P	small molecule metabolic process	56	2372	0.0011	0.023
GO:0051239	P	regulation of multicellular organismal process	12	263	0.0011	0.023
GO:0048468	P	cell development	11	229	0.0012	0.024
GO:0010033	P	response to organic substance	29	1030	0.0017	0.035
GO:0010200	P	response to chitin	5	55	0.0022	0.043
GO:0005622	C	intracellular	175	9452	0.0017	0.043
GO:0044444	C	cytoplasmic part	120	6103	0.0019	0.045
Cluster 8
No significant terms
