## Supplemental Table 10 for "Plant stem cell organization and differentiation at single-cell resolution"

### Sheet: Table S10
Table S10: Oligonucleotide and primer sequences used in this study
Name	Sequence	Purpose
1s	GCCGGTAATACGACTCACTATAGGGAGTTCTACAGTCCGACGATCNNNNNNAGACTCTTTTTTTTTTTTTTTTTTTTTTTTV	Cel-seq2 barcoded polyT-primed reverse transcription
2s	GCCGGTAATACGACTCACTATAGGGAGTTCTACAGTCCGACGATCNNNNNNAGCTAGTTTTTTTTTTTTTTTTTTTTTTTTV	Cel-seq2 barcoded polyT-primed reverse transcription
3s	GCCGGTAATACGACTCACTATAGGGAGTTCTACAGTCCGACGATCNNNNNNAGCTCATTTTTTTTTTTTTTTTTTTTTTTTV	Cel-seq2 barcoded polyT-primed reverse transcription
4s	GCCGGTAATACGACTCACTATAGGGAGTTCTACAGTCCGACGATCNNNNNNAGCTTCTTTTTTTTTTTTTTTTTTTTTTTTV	Cel-seq2 barcoded polyT-primed reverse transcription
5s	GCCGGTAATACGACTCACTATAGGGAGTTCTACAGTCCGACGATCNNNNNNCATGAGTTTTTTTTTTTTTTTTTTTTTTTTV	Cel-seq2 barcoded polyT-primed reverse transcription
6s	GCCGGTAATACGACTCACTATAGGGAGTTCTACAGTCCGACGATCNNNNNNCATGCATTTTTTTTTTTTTTTTTTTTTTTTV	Cel-seq2 barcoded polyT-primed reverse transcription
7s	GCCGGTAATACGACTCACTATAGGGAGTTCTACAGTCCGACGATCNNNNNNCATGTCTTTTTTTTTTTTTTTTTTTTTTTTV	Cel-seq2 barcoded polyT-primed reverse transcription
8s	GCCGGTAATACGACTCACTATAGGGAGTTCTACAGTCCGACGATCNNNNNNCACTAGTTTTTTTTTTTTTTTTTTTTTTTTV	Cel-seq2 barcoded polyT-primed reverse transcription
9s	GCCGGTAATACGACTCACTATAGGGAGTTCTACAGTCCGACGATCNNNNNNCAGATCTTTTTTTTTTTTTTTTTTTTTTTTV	Cel-seq2 barcoded polyT-primed reverse transcription
10s	GCCGGTAATACGACTCACTATAGGGAGTTCTACAGTCCGACGATCNNNNNNTCACAGTTTTTTTTTTTTTTTTTTTTTTTTV	Cel-seq2 barcoded polyT-primed reverse transcription
11s	GCCGGTAATACGACTCACTATAGGGAGTTCTACAGTCCGACGATCNNNNNNAGGATCTTTTTTTTTTTTTTTTTTTTTTTTV	Cel-seq2 barcoded polyT-primed reverse transcription
12s	GCCGGTAATACGACTCACTATAGGGAGTTCTACAGTCCGACGATCNNNNNNAGTGCATTTTTTTTTTTTTTTTTTTTTTTTV	Cel-seq2 barcoded polyT-primed reverse transcription
13s	GCCGGTAATACGACTCACTATAGGGAGTTCTACAGTCCGACGATCNNNNNNAGTGTCTTTTTTTTTTTTTTTTTTTTTTTTV	Cel-seq2 barcoded polyT-primed reverse transcription
14s	GCCGGTAATACGACTCACTATAGGGAGTTCTACAGTCCGACGATCNNNNNNTCCTAGTTTTTTTTTTTTTTTTTTTTTTTTV	Cel-seq2 barcoded polyT-primed reverse transcription
15s	GCCGGTAATACGACTCACTATAGGGAGTTCTACAGTCCGACGATCNNNNNNTCTGAGTTTTTTTTTTTTTTTTTTTTTTTTV	Cel-seq2 barcoded polyT-primed reverse transcription
16s	GCCGGTAATACGACTCACTATAGGGAGTTCTACAGTCCGACGATCNNNNNNTCTGCATTTTTTTTTTTTTTTTTTTTTTTTV	Cel-seq2 barcoded polyT-primed reverse transcription
17s	GCCGGTAATACGACTCACTATAGGGAGTTCTACAGTCCGACGATCNNNNNNTCGAAGTTTTTTTTTTTTTTTTTTTTTTTTV	Cel-seq2 barcoded polyT-primed reverse transcription
18s	GCCGGTAATACGACTCACTATAGGGAGTTCTACAGTCCGACGATCNNNNNNTCGACATTTTTTTTTTTTTTTTTTTTTTTTV	Cel-seq2 barcoded polyT-primed reverse transcription
19s	GCCGGTAATACGACTCACTATAGGGAGTTCTACAGTCCGACGATCNNNNNNTCGATCTTTTTTTTTTTTTTTTTTTTTTTTV	Cel-seq2 barcoded polyT-primed reverse transcription
20s	GCCGGTAATACGACTCACTATAGGGAGTTCTACAGTCCGACGATCNNNNNNGTACAGTTTTTTTTTTTTTTTTTTTTTTTTV	Cel-seq2 barcoded polyT-primed reverse transcription
21s	GCCGGTAATACGACTCACTATAGGGAGTTCTACAGTCCGACGATCNNNNNNGTACCATTTTTTTTTTTTTTTTTTTTTTTTV	Cel-seq2 barcoded polyT-primed reverse transcription
22s	GCCGGTAATACGACTCACTATAGGGAGTTCTACAGTCCGACGATCNNNNNNGTACTCTTTTTTTTTTTTTTTTTTTTTTTTV	Cel-seq2 barcoded polyT-primed reverse transcription
23s	GCCGGTAATACGACTCACTATAGGGAGTTCTACAGTCCGACGATCNNNNNNGTCTAGTTTTTTTTTTTTTTTTTTTTTTTTV	Cel-seq2 barcoded polyT-primed reverse transcription
24s	GCCGGTAATACGACTCACTATAGGGAGTTCTACAGTCCGACGATCNNNNNNGTCTCATTTTTTTTTTTTTTTTTTTTTTTTV	Cel-seq2 barcoded polyT-primed reverse transcription
25s	GCCGGTAATACGACTCACTATAGGGAGTTCTACAGTCCGACGATCNNNNNNGTTGCATTTTTTTTTTTTTTTTTTTTTTTTV	Cel-seq2 barcoded polyT-primed reverse transcription
26s	GCCGGTAATACGACTCACTATAGGGAGTTCTACAGTCCGACGATCNNNNNNGTGACATTTTTTTTTTTTTTTTTTTTTTTTV	Cel-seq2 barcoded polyT-primed reverse transcription
27s	GCCGGTAATACGACTCACTATAGGGAGTTCTACAGTCCGACGATCNNNNNNGTGATCTTTTTTTTTTTTTTTTTTTTTTTTV	Cel-seq2 barcoded polyT-primed reverse transcription
28s	GCCGGTAATACGACTCACTATAGGGAGTTCTACAGTCCGACGATCNNNNNNACAGTGTTTTTTTTTTTTTTTTTTTTTTTTV	Cel-seq2 barcoded polyT-primed reverse transcription
29s	GCCGGTAATACGACTCACTATAGGGAGTTCTACAGTCCGACGATCNNNNNNACCATGTTTTTTTTTTTTTTTTTTTTTTTTV	Cel-seq2 barcoded polyT-primed reverse transcription
30s	GCCGGTAATACGACTCACTATAGGGAGTTCTACAGTCCGACGATCNNNNNNACTCTGTTTTTTTTTTTTTTTTTTTTTTTTV	Cel-seq2 barcoded polyT-primed reverse transcription
31s	GCCGGTAATACGACTCACTATAGGGAGTTCTACAGTCCGACGATCNNNNNNACTCGATTTTTTTTTTTTTTTTTTTTTTTTV	Cel-seq2 barcoded polyT-primed reverse transcription
32s	GCCGGTAATACGACTCACTATAGGGAGTTCTACAGTCCGACGATCNNNNNNACGTACTTTTTTTTTTTTTTTTTTTTTTTTV	Cel-seq2 barcoded polyT-primed reverse transcription
33s	GCCGGTAATACGACTCACTATAGGGAGTTCTACAGTCCGACGATCNNNNNNACGTTGTTTTTTTTTTTTTTTTTTTTTTTTV	Cel-seq2 barcoded polyT-primed reverse transcription
34s	GCCGGTAATACGACTCACTATAGGGAGTTCTACAGTCCGACGATCNNNNNNACGTGATTTTTTTTTTTTTTTTTTTTTTTTV	Cel-seq2 barcoded polyT-primed reverse transcription
35s	GCCGGTAATACGACTCACTATAGGGAGTTCTACAGTCCGACGATCNNNNNNCTAGACTTTTTTTTTTTTTTTTTTTTTTTTV	Cel-seq2 barcoded polyT-primed reverse transcription
36s	GCCGGTAATACGACTCACTATAGGGAGTTCTACAGTCCGACGATCNNNNNNCTAGTGTTTTTTTTTTTTTTTTTTTTTTTTV	Cel-seq2 barcoded polyT-primed reverse transcription
37s	GCCGGTAATACGACTCACTATAGGGAGTTCTACAGTCCGACGATCNNNNNNCTAGGATTTTTTTTTTTTTTTTTTTTTTTTV	Cel-seq2 barcoded polyT-primed reverse transcription
38s	GCCGGTAATACGACTCACTATAGGGAGTTCTACAGTCCGACGATCNNNNNNCTCATGTTTTTTTTTTTTTTTTTTTTTTTTV	Cel-seq2 barcoded polyT-primed reverse transcription
39s	GCCGGTAATACGACTCACTATAGGGAGTTCTACAGTCCGACGATCNNNNNNCTCAGATTTTTTTTTTTTTTTTTTTTTTTTV	Cel-seq2 barcoded polyT-primed reverse transcription
40s	GCCGGTAATACGACTCACTATAGGGAGTTCTACAGTCCGACGATCNNNNNNCTTCGATTTTTTTTTTTTTTTTTTTTTTTTV	Cel-seq2 barcoded polyT-primed reverse transcription
41s	GCCGGTAATACGACTCACTATAGGGAGTTCTACAGTCCGACGATCNNNNNNCTGTACTTTTTTTTTTTTTTTTTTTTTTTTV	Cel-seq2 barcoded polyT-primed reverse transcription
42s	GCCGGTAATACGACTCACTATAGGGAGTTCTACAGTCCGACGATCNNNNNNCTGTGATTTTTTTTTTTTTTTTTTTTTTTTV	Cel-seq2 barcoded polyT-primed reverse transcription
43s	GCCGGTAATACGACTCACTATAGGGAGTTCTACAGTCCGACGATCNNNNNNTGAGACTTTTTTTTTTTTTTTTTTTTTTTTV	Cel-seq2 barcoded polyT-primed reverse transcription
44s	GCCGGTAATACGACTCACTATAGGGAGTTCTACAGTCCGACGATCNNNNNNTGCAACTTTTTTTTTTTTTTTTTTTTTTTTV	Cel-seq2 barcoded polyT-primed reverse transcription
45s	GCCGGTAATACGACTCACTATAGGGAGTTCTACAGTCCGACGATCNNNNNNTGCATGTTTTTTTTTTTTTTTTTTTTTTTTV	Cel-seq2 barcoded polyT-primed reverse transcription
46s	GCCGGTAATACGACTCACTATAGGGAGTTCTACAGTCCGACGATCNNNNNNTGCAGATTTTTTTTTTTTTTTTTTTTTTTTV	Cel-seq2 barcoded polyT-primed reverse transcription
47s	GCCGGTAATACGACTCACTATAGGGAGTTCTACAGTCCGACGATCNNNNNNTGTCACTTTTTTTTTTTTTTTTTTTTTTTTV	Cel-seq2 barcoded polyT-primed reverse transcription
48s	GCCGGTAATACGACTCACTATAGGGAGTTCTACAGTCCGACGATCNNNNNNTGTCGATTTTTTTTTTTTTTTTTTTTTTTTV	Cel-seq2 barcoded polyT-primed reverse transcription
49s	GCCGGTAATACGACTCACTATAGGGAGTTCTACAGTCCGACGATCNNNNNNTGGTACTTTTTTTTTTTTTTTTTTTTTTTTV	Cel-seq2 barcoded polyT-primed reverse transcription
50s	GCCGGTAATACGACTCACTATAGGGAGTTCTACAGTCCGACGATCNNNNNNGACATGTTTTTTTTTTTTTTTTTTTTTTTTV	Cel-seq2 barcoded polyT-primed reverse transcription
51s	GCCGGTAATACGACTCACTATAGGGAGTTCTACAGTCCGACGATCNNNNNNGATCACTTTTTTTTTTTTTTTTTTTTTTTTV	Cel-seq2 barcoded polyT-primed reverse transcription
52s	GCCGGTAATACGACTCACTATAGGGAGTTCTACAGTCCGACGATCNNNNNNGATCTGTTTTTTTTTTTTTTTTTTTTTTTTV	Cel-seq2 barcoded polyT-primed reverse transcription
53s	GCCGGTAATACGACTCACTATAGGGAGTTCTACAGTCCGACGATCNNNNNNGATCGATTTTTTTTTTTTTTTTTTTTTTTTV	Cel-seq2 barcoded polyT-primed reverse transcription
54s	GCCGGTAATACGACTCACTATAGGGAGTTCTACAGTCCGACGATCNNNNNNGAGTACTTTTTTTTTTTTTTTTTTTTTTTTV	Cel-seq2 barcoded polyT-primed reverse transcription
55s	GCCGGTAATACGACTCACTATAGGGAGTTCTACAGTCCGACGATCNNNNNNAGACAGTTTTTTTTTTTTTTTTTTTTTTTTV	Cel-seq2 barcoded polyT-primed reverse transcription
56s	GCCGGTAATACGACTCACTATAGGGAGTTCTACAGTCCGACGATCNNNNNNAGACCATTTTTTTTTTTTTTTTTTTTTTTTV	Cel-seq2 barcoded polyT-primed reverse transcription
57s	GCCGGTAATACGACTCACTATAGGGAGTTCTACAGTCCGACGATCNNNNNNAGTGAGTTTTTTTTTTTTTTTTTTTTTTTTV	Cel-seq2 barcoded polyT-primed reverse transcription
58s	GCCGGTAATACGACTCACTATAGGGAGTTCTACAGTCCGACGATCNNNNNNAGGAAGTTTTTTTTTTTTTTTTTTTTTTTTV	Cel-seq2 barcoded polyT-primed reverse transcription
59s	GCCGGTAATACGACTCACTATAGGGAGTTCTACAGTCCGACGATCNNNNNNAGGACATTTTTTTTTTTTTTTTTTTTTTTTV	Cel-seq2 barcoded polyT-primed reverse transcription
60s	GCCGGTAATACGACTCACTATAGGGAGTTCTACAGTCCGACGATCNNNNNNCAACAGTTTTTTTTTTTTTTTTTTTTTTTTV	Cel-seq2 barcoded polyT-primed reverse transcription
61s	GCCGGTAATACGACTCACTATAGGGAGTTCTACAGTCCGACGATCNNNNNNCAACCATTTTTTTTTTTTTTTTTTTTTTTTV	Cel-seq2 barcoded polyT-primed reverse transcription
62s	GCCGGTAATACGACTCACTATAGGGAGTTCTACAGTCCGACGATCNNNNNNCAACTCTTTTTTTTTTTTTTTTTTTTTTTTV	Cel-seq2 barcoded polyT-primed reverse transcription
63s	GCCGGTAATACGACTCACTATAGGGAGTTCTACAGTCCGACGATCNNNNNNCACTCATTTTTTTTTTTTTTTTTTTTTTTTV	Cel-seq2 barcoded polyT-primed reverse transcription
64s	GCCGGTAATACGACTCACTATAGGGAGTTCTACAGTCCGACGATCNNNNNNCACTTCTTTTTTTTTTTTTTTTTTTTTTTTV	Cel-seq2 barcoded polyT-primed reverse transcription
65s	GCCGGTAATACGACTCACTATAGGGAGTTCTACAGTCCGACGATCNNNNNNCAGAAGTTTTTTTTTTTTTTTTTTTTTTTTV	Cel-seq2 barcoded polyT-primed reverse transcription
66s	GCCGGTAATACGACTCACTATAGGGAGTTCTACAGTCCGACGATCNNNNNNCAGACATTTTTTTTTTTTTTTTTTTTTTTTV	Cel-seq2 barcoded polyT-primed reverse transcription
67s	GCCGGTAATACGACTCACTATAGGGAGTTCTACAGTCCGACGATCNNNNNNTCACCATTTTTTTTTTTTTTTTTTTTTTTTV	Cel-seq2 barcoded polyT-primed reverse transcription
68s	GCCGGTAATACGACTCACTATAGGGAGTTCTACAGTCCGACGATCNNNNNNTCACTCTTTTTTTTTTTTTTTTTTTTTTTTV	Cel-seq2 barcoded polyT-primed reverse transcription
69s	GCCGGTAATACGACTCACTATAGGGAGTTCTACAGTCCGACGATCNNNNNNTCCTCATTTTTTTTTTTTTTTTTTTTTTTTV	Cel-seq2 barcoded polyT-primed reverse transcription
70s	GCCGGTAATACGACTCACTATAGGGAGTTCTACAGTCCGACGATCNNNNNNTCCTTCTTTTTTTTTTTTTTTTTTTTTTTTV	Cel-seq2 barcoded polyT-primed reverse transcription
71s	GCCGGTAATACGACTCACTATAGGGAGTTCTACAGTCCGACGATCNNNNNNTCTGTCTTTTTTTTTTTTTTTTTTTTTTTTV	Cel-seq2 barcoded polyT-primed reverse transcription
72s	GCCGGTAATACGACTCACTATAGGGAGTTCTACAGTCCGACGATCNNNNNNGTCTTCTTTTTTTTTTTTTTTTTTTTTTTTV	Cel-seq2 barcoded polyT-primed reverse transcription
73s	GCCGGTAATACGACTCACTATAGGGAGTTCTACAGTCCGACGATCNNNNNNGTTGAGTTTTTTTTTTTTTTTTTTTTTTTTV	Cel-seq2 barcoded polyT-primed reverse transcription
74s	GCCGGTAATACGACTCACTATAGGGAGTTCTACAGTCCGACGATCNNNNNNGTTGTCTTTTTTTTTTTTTTTTTTTTTTTTV	Cel-seq2 barcoded polyT-primed reverse transcription
75s	GCCGGTAATACGACTCACTATAGGGAGTTCTACAGTCCGACGATCNNNNNNGTGAAGTTTTTTTTTTTTTTTTTTTTTTTTV	Cel-seq2 barcoded polyT-primed reverse transcription
76s	GCCGGTAATACGACTCACTATAGGGAGTTCTACAGTCCGACGATCNNNNNNACAGACTTTTTTTTTTTTTTTTTTTTTTTTV	Cel-seq2 barcoded polyT-primed reverse transcription
77s	GCCGGTAATACGACTCACTATAGGGAGTTCTACAGTCCGACGATCNNNNNNACAGGATTTTTTTTTTTTTTTTTTTTTTTTV	Cel-seq2 barcoded polyT-primed reverse transcription
78s	GCCGGTAATACGACTCACTATAGGGAGTTCTACAGTCCGACGATCNNNNNNACCAACTTTTTTTTTTTTTTTTTTTTTTTTV	Cel-seq2 barcoded polyT-primed reverse transcription
79s	GCCGGTAATACGACTCACTATAGGGAGTTCTACAGTCCGACGATCNNNNNNACCAGATTTTTTTTTTTTTTTTTTTTTTTTV	Cel-seq2 barcoded polyT-primed reverse transcription
80s	GCCGGTAATACGACTCACTATAGGGAGTTCTACAGTCCGACGATCNNNNNNACTCACTTTTTTTTTTTTTTTTTTTTTTTTV	Cel-seq2 barcoded polyT-primed reverse transcription
81s	GCCGGTAATACGACTCACTATAGGGAGTTCTACAGTCCGACGATCNNNNNNCTCAACTTTTTTTTTTTTTTTTTTTTTTTTV	Cel-seq2 barcoded polyT-primed reverse transcription
82s	GCCGGTAATACGACTCACTATAGGGAGTTCTACAGTCCGACGATCNNNNNNCTTCACTTTTTTTTTTTTTTTTTTTTTTTTV	Cel-seq2 barcoded polyT-primed reverse transcription
83s	GCCGGTAATACGACTCACTATAGGGAGTTCTACAGTCCGACGATCNNNNNNCTTCTGTTTTTTTTTTTTTTTTTTTTTTTTV	Cel-seq2 barcoded polyT-primed reverse transcription
84s	GCCGGTAATACGACTCACTATAGGGAGTTCTACAGTCCGACGATCNNNNNNCTGTTGTTTTTTTTTTTTTTTTTTTTTTTTV	Cel-seq2 barcoded polyT-primed reverse transcription
85s	GCCGGTAATACGACTCACTATAGGGAGTTCTACAGTCCGACGATCNNNNNNTGAGTGTTTTTTTTTTTTTTTTTTTTTTTTV	Cel-seq2 barcoded polyT-primed reverse transcription
86s	GCCGGTAATACGACTCACTATAGGGAGTTCTACAGTCCGACGATCNNNNNNTGAGGATTTTTTTTTTTTTTTTTTTTTTTTV	Cel-seq2 barcoded polyT-primed reverse transcription
87s	GCCGGTAATACGACTCACTATAGGGAGTTCTACAGTCCGACGATCNNNNNNTGTCTGTTTTTTTTTTTTTTTTTTTTTTTTV	Cel-seq2 barcoded polyT-primed reverse transcription
88s	GCCGGTAATACGACTCACTATAGGGAGTTCTACAGTCCGACGATCNNNNNNTGGTTGTTTTTTTTTTTTTTTTTTTTTTTTV	Cel-seq2 barcoded polyT-primed reverse transcription
89s	GCCGGTAATACGACTCACTATAGGGAGTTCTACAGTCCGACGATCNNNNNNTGGTGATTTTTTTTTTTTTTTTTTTTTTTTV	Cel-seq2 barcoded polyT-primed reverse transcription
90s	GCCGGTAATACGACTCACTATAGGGAGTTCTACAGTCCGACGATCNNNNNNGAAGACTTTTTTTTTTTTTTTTTTTTTTTTV	Cel-seq2 barcoded polyT-primed reverse transcription
91s	GCCGGTAATACGACTCACTATAGGGAGTTCTACAGTCCGACGATCNNNNNNGAAGTGTTTTTTTTTTTTTTTTTTTTTTTTV	Cel-seq2 barcoded polyT-primed reverse transcription
92s	GCCGGTAATACGACTCACTATAGGGAGTTCTACAGTCCGACGATCNNNNNNGAAGGATTTTTTTTTTTTTTTTTTTTTTTTV	Cel-seq2 barcoded polyT-primed reverse transcription
93s	GCCGGTAATACGACTCACTATAGGGAGTTCTACAGTCCGACGATCNNNNNNGACAACTTTTTTTTTTTTTTTTTTTTTTTTV	Cel-seq2 barcoded polyT-primed reverse transcription
94s	GCCGGTAATACGACTCACTATAGGGAGTTCTACAGTCCGACGATCNNNNNNGACAGATTTTTTTTTTTTTTTTTTTTTTTTV	Cel-seq2 barcoded polyT-primed reverse transcription
95s	GCCGGTAATACGACTCACTATAGGGAGTTCTACAGTCCGACGATCNNNNNNGAGTTGTTTTTTTTTTTTTTTTTTTTTTTTV	Cel-seq2 barcoded polyT-primed reverse transcription
96s	GCCGGTAATACGACTCACTATAGGGAGTTCTACAGTCCGACGATCNNNNNNGAGTGATTTTTTTTTTTTTTTTTTTTTTTTV	Cel-seq2 barcoded polyT-primed reverse transcription
randomhexRT primer	GCCTTGGCACCCGAGAATTCCANNNNNN	Priming of amplified RNA reverse transcription
RP1	AATGATACGGCGACCACCGAGATCTACACGTTCAGAGTTCTACAGTCCGA	Illumina adapter
RPI2	CAAGCAGAAGACGGCATACGAGATACATCGGTGACTGGAGTTCCTTGGCACCCGAGAATTCCA	Illumina plate barcode adapter
RPI3	CAAGCAGAAGACGGCATACGAGATGCCTAAGTGACTGGAGTTCCTTGGCACCCGAGAATTCCA	Illumina plate barcode adapter
RPI4	CAAGCAGAAGACGGCATACGAGATTGGTCAGTGACTGGAGTTCCTTGGCACCCGAGAATTCCA	Illumina plate barcode adapter
RPI9	CAAGCAGAAGACGGCATACGAGATCTGATCGTGACTGGAGTTCCTTGGCACCCGAGAATTCCA	Illumina plate barcode adapter
RPI10	CAAGCAGAAGACGGCATACGAGATAAGCTAGTGACTGGAGTTCCTTGGCACCCGAGAATTCCA	Illumina plate barcode adapter
RPI11	CAAGCAGAAGACGGCATACGAGATGTAGCCGTGACTGGAGTTCCTTGGCACCCGAGAATTCCA	Illumina plate barcode adapter
JWS195F	CCCAAACTGCTCCGTCGCG	Amplification of H3 (GRMZM2G034647) for in situ hybridization
JWS195R	CGTAGCTCCTGCTCAGCCTGTAG	Amplification of H3 (GRMZM2G034647) for in situ hybridization
JWS196F	GCTTCTTCATGCAGTTGACAGCAGC	Amplification of cyclin1 (GRMZM2G034647) for in situ hybridization
JWS196R	GGCGCCAAGACACTGGTCG	Amplification of cyclin1 (GRMZM2G034647) for in situ hybridization
JWS171F	GAACTTGAACCCACGCAACTTGTC	Amplification of RS21-C6 (GRMZM2G077989) for in situ hybridization
JWS171R	AAGTCTAGGGCGGAGATGAACG	Amplification of RS21-C6 (GRMZM2G077989) for in situ hybridization
JWS177F	CGGCGAGCGAATTAGAAGATGCTG	Amplification of DRM1 (GRMZM2G123896) for in situ hybridization
JWS177R	GGCGGAGACACCAGCAGAAC	Amplification of DRM1 (GRMZM2G123896) for in situ hybridization
JWS178F	ACAGCGTGGGAACCGAGGTC	Amplification of GRAS33 (GRMZM2G079470) for in situ hybridization
JWS178R	GGGCCGAGTAAGTAGGTGGGTAGTAC	Amplification of GRAS33 (GRMZM2G079470) for in situ hybridization
JWS184F	CAGCACGTGGCTCGTAATGGAC	Amplification of HYP1 (GRMZM2G304378) for in situ hybridization
JWS184R	GGCTTGCCATGGTGGTGC	Amplification of HYP1 (GRMZM2G304378) for in situ hybridization
JWS187F	GACCCAGCAACACAAGATGTAAAATAG	Amplification of FPF1-LIKE (GRMZM2G019686) for in situ hybridization
JWS187R	TCGGCTGGGAGCGCTACTAC	Amplification of FPF1-LIKE (GRMZM2G019686) for in situ hybridization
JWS188F	AAGCCGGAGGTGTCTTGACC	Amplification of ZNF-LIKE (GRMZM2G318296) for in situ hybridization
JWS188R	AGTGGATCAAAGCACATGGAAGTCG	Amplification of ZNF-LIKE (GRMZM2G318296) for in situ hybridization
JWS192F	GCGTAACAACCATAGTGATGCATGC	Amplification of WAT1-LIKE (GRMZM5G804575) for in situ hybridization
JWS192R	GTGCGTGTACCTGATCGGGC	Amplification of WAT1-LIKE (GRMZM5G804575) for in situ hybridization
JS43	GATCGAGCGCTTCATGGTCC	Amplification of GRAS33 (GRMZM2G079470) for in situ hybridization
JS44	AACATGAGCAGAGCCCACC	Amplification of GRAS33 (GRMZM2G079470) for in situ hybridization
JS157	CTGAGCACGACAGGGTTCG	Amplification of FCP1 (GRMZM2G165836) for in situ hybridization
JS158	AGCAGGATCATCGTGGAATCC	Amplification of FCP1 (GRMZM2G165836) for in situ hybridization
JS61	GTACCTGAACGGCAACAACC	Amplification of FEA3 (GRMZM2G166524) for in situ hybridization
JS62	TAACATGACACCACAGGGCG	Amplification of FEA3 (GRMZM2G166524) for in situ hybridization
DYN_F	GAACCAGCAGCCACACTACA	Amplification of DYN (GRMZM2G150827) for in situ hybridization
DYN_R	GATCTTTGCAACCTGGTCGT	Amplification of DYN (GRMZM2G150827) for in situ hybridization
WOX9C_3	/5DiGN/TGTCGCTAGCTCTTCGTCAT/3DiG_N/	WOX9c LNA probe
JS45	CTCCCTCACATCGCAAATGC	GRAS33 genotyping primer
JS46	CTCGAACGAGATGCCGAGG	GRAS33 genotyping primer
JS41	AGGGGAATGCTCTTTGCTGG	GRAS32 genotyping primer
JS42	GGGGAGCCGATAATTGAGCC	GRAS32 genotyping primer
